# Caloric restriction drives age-dependent and integrated remodeling of RNA processing and lipid composition in mouse brain

**DOI:** 10.64898/2026.09.18.752764

**Authors:** Spencer A. Tye, Josef P. Clark, Andrew J. Engeler, Anshit Singh, Rozalyn M. Anderson, Timothy W. Rhoads

## Abstract

Caloric restriction (CR) extends lifespan and delays the onset of age-related diseases. Prior work has established numerous pathways that respond to CR, including growth signaling, metabolism, and inflammatory pathways. However, the molecular mechanisms that connect these pathways to enhanced lifespan and reduced disease risk remain unclear. Here, we demonstrate that RNA processing is altered in brains from mice on CR across adulthood and is linked to changes in lipid composition. Differential gene expression changes at each time point share a high degree of identity and functional overlap, with pathway enrichment including expected changes in metabolic pathways and neurotransmission related pathways. Differential splicing events were observed across adulthood; however, in contrast to the stable transcriptional program, RNA processing changes were dynamic and largely unique to each age group, suggesting regulatory mechanisms that were context specific. CR-induced changes in cortical lipid abundance profiles were highly coordinated across age groups, including increased abundance for lipids with higher degrees of unsaturation. Integrative analysis identified associations between specific lipid classes and transcripts, as well as particular categories of alternative splicing events. These data show that alternative RNA processing is a key mechanism harnessed by CR and linked to lipid homeostasis, providing new insight into metabolic reprogramming in the CR brain.
