## Supplemental Table 2 for "Caloric restriction drives age-dependent and integrated remodeling of RNA processing and lipid composition in mouse brain"

### Sheet: Sig pathways by module
Module	Reactome ID	Pathway	Gene ratio	Fold enrichment	Genes in pathway	p-value	FDR
turquoise	R-MMU-72766	Translation	224/2487	2.32	224	7.20728e-70	5.90997e-67
turquoise	R-MMU-9948299	Ribosome-associated quality control	113/2487	2.45	113	8.27425e-42	3.39244e-39
turquoise	R-MMU-8953854	Metabolism of RNA	275/2487	1.73	275	2.99506e-34	5.05831e-32
turquoise	R-MMU-72613	Eukaryotic Translation Initiation	97/2487	2.41	97	3.08433e-34	5.05831e-32
turquoise	R-MMU-72737	Cap-dependent Translation Initiation	97/2487	2.41	97	3.08433e-34	5.05831e-32
turquoise	R-MMU-156827	L13a-mediated translational silencing of Ceruloplasmin expression	93/2487	2.43	93	7.65123e-34	8.96287e-32
turquoise	R-MMU-72706	GTP hydrolysis and joining of the 60S ribosomal subunit	93/2487	2.43	93	7.65123e-34	8.96287e-32
turquoise	R-MMU-72689	Formation of a pool of free 40S subunits	89/2487	2.46	89	1.54924e-33	1.58797e-31
turquoise	R-MMU-1428517	Aerobic respiration and respiratory electron transport	151/2487	2.07	151	2.84403e-33	2.59122e-31
turquoise	R-MMU-9954714	PELO:HBS1L and ABCE1 dissociate a ribosome on a non-stop mRNA	80/2487	2.51	80	4.78594e-33	3.92447e-31
turquoise	R-MMU-1799339	SRP-dependent cotranslational protein targeting to membrane	82/2487	2.48	82	3.72064e-32	2.77357e-30
turquoise	R-MMU-9954716	ZNF598 and the Ribosome-associated Quality Trigger (RQT) complex dissociate a ribosome stalled on a no-go mRNA	83/2487	2.45	83	3.83794e-31	2.62259e-29
turquoise	R-MMU-6791226	Major pathway of rRNA processing in the nucleolus and cytosol	113/2487	2.22	113	1.28357e-30	7.01685e-29
turquoise	R-MMU-72312	rRNA processing	113/2487	2.22	113	1.28357e-30	7.01685e-29
turquoise	R-MMU-8868773	rRNA processing in the nucleus and cytosol	113/2487	2.22	113	1.28357e-30	7.01685e-29
turquoise	R-MMU-9954709	Ribosome Quality Control (RQC) complex extracts and degrades nascent peptide	78/2487	2.48	78	1.5219e-30	7.79973e-29
turquoise	R-MMU-611105	Respiratory electron transport	101/2487	2.28	101	4.82149e-30	2.32566e-28
turquoise	R-MMU-975956	Nonsense Mediated Decay (NMD) independent of the Exon Junction Complex (EJC)	80/2487	2.42	80	1.01939e-28	4.6439e-27
turquoise	R-MMU-5389840	Mitochondrial translation elongation	70/2487	2.48	70	2.49601e-27	1.07723e-25
turquoise	R-MMU-9937383	Mitochondrial ribosome-associated quality control	72/2487	2.44	72	8.93441e-27	3.66311e-25
turquoise	R-MMU-927802	Nonsense-Mediated Decay (NMD)	85/2487	2.22	85	1.80016e-23	6.7097e-22
turquoise	R-MMU-975957	Nonsense Mediated Decay (NMD) enhanced by the Exon Junction Complex (EJC)	85/2487	2.22	85	1.80016e-23	6.7097e-22
turquoise	R-MMU-5419276	Mitochondrial translation termination	77/2487	2.27	77	7.81681e-23	2.78686e-21
turquoise	R-MMU-5368287	Mitochondrial translation	79/2487	2.25	79	8.70861e-23	2.97544e-21
turquoise	R-MMU-6799198	Complex I biogenesis	52/2487	2.33	52	6.14702e-17	2.01622e-15
turquoise	R-MMU-72695	Formation of the ternary complex, and subsequently, the 43S complex	46/2487	2.41	46	1.34758e-16	4.25006e-15
turquoise	R-MMU-72649	Translation initiation complex formation	48/2487	2.36	48	2.36942e-16	6.93901e-15
turquoise	R-MMU-72702	Ribosomal scanning and start codon recognition	48/2487	2.36	48	2.36942e-16	6.93901e-15
turquoise	R-MMU-72662	Activation of the mRNA upon binding of the cap-binding complex and eIFs, and subsequent binding to 43S	48/2487	2.32	48	1.89288e-15	5.35227e-14
turquoise	R-MMU-71291	Metabolism of amino acids and derivatives	122/2487	1.72	122	3.83604e-15	1.04852e-13
turquoise	R-MMU-174154	APC/C:Cdc20 mediated degradation of Securin	42/2487	2.4	42	4.69214e-15	1.24115e-13
turquoise	R-MMU-174084	Autodegradation of Cdh1 by Cdh1:APC/C	40/2487	2.39	40	2.74814e-14	7.0421e-13
turquoise	R-MMU-9764265	Regulation of CDH1 Expression and Function	71/2487	1.96	71	8.48481e-14	2.04634e-12
turquoise	R-MMU-9764274	Regulation of Expression and Function of Type I Classical Cadherins	71/2487	1.96	71	8.48481e-14	2.04634e-12
turquoise	R-MMU-9711123	Cellular response to chemical stress	81/2487	1.85	81	4.18367e-13	9.80173e-12
turquoise	R-MMU-5607761	Dectin-1 mediated noncanonical NF-kB signaling	34/2487	2.44	34	4.80579e-13	1.05929e-11
turquoise	R-MMU-5676590	NIK-->noncanonical NF-kB signaling	34/2487	2.44	34	4.80579e-13	1.05929e-11
turquoise	R-MMU-69239	Synthesis of DNA	67/2487	1.96	67	4.90891e-13	1.05929e-11
turquoise	R-MMU-174184	Cdc20:Phospho-APC/C mediated degradation of Cyclin A	43/2487	2.25	43	7.78648e-13	1.63716e-11
turquoise	R-MMU-8854050	FBXL7 down-regulates AURKA during mitotic entry and in early mitosis	33/2487	2.44	33	1.18203e-12	2.36407e-11
turquoise	R-MMU-9762114	GSK3B and BTRC:CUL1-mediated-degradation of NFE2L2	33/2487	2.44	33	1.18203e-12	2.36407e-11
turquoise	R-MMU-9907900	Proteasome assembly	38/2487	2.33	38	1.34696e-12	2.62978e-11
turquoise	R-MMU-176409	APC/C:Cdc20 mediated degradation of mitotic proteins	44/2487	2.21	44	1.75005e-12	3.3373e-11
turquoise	R-MMU-9909648	Regulation of PD-L1(CD274) expression	64/2487	1.94	64	3.81892e-12	6.97348e-11
turquoise	R-MMU-174178	APC/C:Cdh1 mediated degradation of Cdc20 and other APC/C:Cdh1 targeted proteins in late mitosis/early G1	43/2487	2.2	43	3.91195e-12	6.97348e-11
turquoise	R-MMU-179419	APC:Cdc20 mediated degradation of cell cycle proteins prior to satisfation of the cell cycle checkpoint	43/2487	2.2	43	3.91195e-12	6.97348e-11
turquoise	R-MMU-389948	Co-inhibition by PD-1	66/2487	1.9	66	6.55663e-12	1.14392e-10
turquoise	R-MMU-75815	Ubiquitin-dependent degradation of Cyclin D	31/2487	2.43	31	7.12742e-12	1.2176e-10
turquoise	R-MMU-176814	Activation of APC/C and APC/C:Cdc20 mediated degradation of mitotic proteins	44/2487	2.17	44	7.84314e-12	1.28627e-10
turquoise	R-MMU-9837999	Mitochondrial protein degradation	44/2487	2.17	44	7.84314e-12	1.28627e-10
turquoise	R-MMU-174143	APC/C-mediated degradation of cell cycle proteins	49/2487	2.09	49	9.3168e-12	1.46919e-10
turquoise	R-MMU-453276	Regulation of mitotic cell cycle	49/2487	2.09	49	9.3168e-12	1.46919e-10
turquoise	R-MMU-9759476	Regulation of Homotypic Cell-Cell Adhesion	72/2487	1.84	72	1.03931e-11	1.608e-10
turquoise	R-MMU-68867	Assembly of the pre-replicative complex	47/2487	2.11	47	1.18206e-11	1.79497e-10
turquoise	R-MMU-5610780	Degradation of GLI1 by the proteasome	33/2487	2.37	33	1.2756e-11	1.86785e-10
turquoise	R-MMU-8939902	Regulation of RUNX2 expression and activity	33/2487	2.37	33	1.2756e-11	1.86785e-10
turquoise	R-MMU-69052	Switching of origins to a post-replicative state	50/2487	2.06	50	1.49797e-11	2.15497e-10
turquoise	R-MMU-349425	Autodegradation of the E3 ubiquitin ligase COP1	30/2487	2.43	30	1.74713e-11	2.47008e-10
turquoise	R-MMU-69306	DNA Replication	70/2487	1.83	70	3.6475e-11	5.06941e-10
turquoise	R-MMU-9759194	Nuclear events mediated by NFE2L2	34/2487	2.31	34	4.05474e-11	5.54148e-10
turquoise	R-MMU-1234176	Oxygen-dependent proline hydroxylation of Hypoxia-inducible Factor Alpha	36/2487	2.26	36	4.57457e-11	6.14943e-10
turquoise	R-MMU-9864848	Complex IV assembly	31/2487	2.36	31	7.25874e-11	9.60026e-10
turquoise	R-MMU-69017	CDK-mediated phosphorylation and removal of Cdc6	41/2487	2.14	41	8.17784e-11	1.06442e-09
turquoise	R-MMU-5610785	GLI3 is processed to GLI3R by the proteasome	33/2487	2.3	33	9.44178e-11	1.19112e-09
turquoise	R-MMU-9929356	GSK3B-mediated proteasomal degradation of PD-L1(CD274)	33/2487	2.3	33	9.44178e-11	1.19112e-09
turquoise	R-MMU-69601	Ubiquitin-Mediated Degradation of Phosphorylated Cdc25A	35/2487	2.25	35	1.04401e-10	1.27775e-09
turquoise	R-MMU-69613	p53-Independent G1/S DNA Damage Checkpoint	35/2487	2.25	35	1.04401e-10	1.27775e-09
turquoise	R-MMU-72203	Processing of Capped Intron-Containing Pre-mRNA	111/2487	1.59	111	1.42228e-10	1.7151e-09
turquoise	R-MMU-350562	Regulation of ornithine decarboxylase (ODC)	30/2487	2.35	30	1.72629e-10	2.02222e-09
turquoise	R-MMU-4641257	Degradation of AXIN	30/2487	2.35	30	1.72629e-10	2.02222e-09
turquoise	R-MMU-450408	AUF1 (hnRNP D0) binds and destabilizes mRNA	32/2487	2.3	32	2.19289e-10	2.53263e-09
turquoise	R-MMU-68949	Orc1 removal from chromatin	39/2487	2.13	39	3.83452e-10	4.36709e-09
turquoise	R-MMU-69541	Stabilization of p53	31/2487	2.29	31	5.07915e-10	5.70535e-09
turquoise	R-MMU-8939236	RUNX1 regulates transcription of genes involved in differentiation of HSCs	35/2487	2.2	35	5.14989e-10	5.70663e-09
turquoise	R-MMU-72172	mRNA Splicing	85/2487	1.67	85	7.70426e-10	8.42333e-09
turquoise	R-MMU-69002	DNA Replication Pre-Initiation	54/2487	1.88	54	1.17077e-09	1.2332e-08
turquoise	R-MMU-9909396	Circadian clock	30/2487	2.28	30	1.17304e-09	1.2332e-08
turquoise	R-MMU-9932298	Degradation of CRY and PER proteins	30/2487	2.28	30	1.17304e-09	1.2332e-08
turquoise	R-MMU-71403	Citric acid cycle (TCA cycle)	22/2487	2.51	22	1.51465e-09	1.57217e-08
turquoise	R-MMU-1234174	Cellular response to hypoxia	37/2487	2.11	37	1.77014e-09	1.77014e-08
turquoise	R-MMU-8878166	Transcriptional regulation by RUNX2	37/2487	2.11	37	1.77014e-09	1.77014e-08
turquoise	R-MMU-9931269	AMPK-induced ERAD and lysosome mediated degradation of PD-L1(CD274)	37/2487	2.11	37	1.77014e-09	1.77014e-08
turquoise	R-MMU-72163	mRNA Splicing - Major Pathway	81/2487	1.67	81	1.97086e-09	1.94712e-08
turquoise	R-MMU-9766229	Degradation of CDH1	35/2487	2.14	35	2.1704e-09	2.11872e-08
turquoise	R-MMU-2262752	Cellular responses to stress	180/2487	1.4	180	2.27754e-09	2.19716e-08
turquoise	R-MMU-1169091	Activation of NF-kappaB in B cells	33/2487	2.18	33	2.52738e-09	2.35506e-08
turquoise	R-MMU-351202	Metabolism of polyamines	33/2487	2.18	33	2.52738e-09	2.35506e-08
turquoise	R-MMU-5358346	Hedgehog ligand biogenesis	33/2487	2.18	33	2.52738e-09	2.35506e-08
turquoise	R-MMU-4641258	Degradation of DVL	31/2487	2.22	31	2.74477e-09	2.50079e-08
turquoise	R-MMU-8941858	Regulation of RUNX3 expression and activity	31/2487	2.22	31	2.74477e-09	2.50079e-08
turquoise	R-MMU-9764561	Regulation of CDH1 Function	38/2487	2.07	38	2.92551e-09	2.63618e-08
turquoise	R-MMU-2871837	FCERI mediated NF-kB activation	36/2487	2.1	36	3.77943e-09	3.36862e-08
turquoise	R-MMU-9929491	SPOP-mediated proteasomal degradation of PD-L1(CD274)	32/2487	2.17	32	5.56647e-09	4.90807e-08
turquoise	R-MMU-9609507	Protein localization	50/2487	1.87	50	6.53136e-09	5.65469e-08
turquoise	R-MMU-69242	S Phase	72/2487	1.69	72	6.55116e-09	5.65469e-08
turquoise	R-MMU-5689603	UCH proteinases	43/2487	1.96	43	6.67341e-09	5.70021e-08
turquoise	R-MMU-8852276	The role of GTSE1 in G2/M progression after G2 checkpoint	38/2487	2.03	38	9.4177e-09	7.96136e-08
turquoise	R-MMU-187577	SCF(Skp2)-mediated degradation of p27/p21	34/2487	2.03	34	5.50913e-08	4.60968e-07
turquoise	R-MMU-1236978	Cross-presentation of soluble exogenous antigens (endosomes)	29/2487	2.14	29	5.79547e-08	4.80029e-07
turquoise	R-MMU-450531	Regulation of mRNA stability by proteins that bind AU-rich elements	42/2487	1.88	42	8.52695e-08	6.9921e-07
turquoise	R-MMU-9909615	Regulation of PD-L1(CD274) Post-translational modification	47/2487	1.82	47	9.82422e-08	7.9761e-07
turquoise	R-MMU-195253	Degradation of beta-catenin by the destruction complex	39/2487	1.92	39	1.01157e-07	8.1322e-07
turquoise	R-MMU-72165	mRNA Splicing - Minor Pathway	28/2487	2.13	28	1.2536e-07	9.98014e-07
turquoise	R-MMU-418990	Adherens junctions interactions	76/2487	1.59	76	1.31141e-07	1.034e-06
turquoise	R-MMU-8953897	Cellular responses to stimuli	196/2487	1.32	196	2.64805e-07	2.068e-06
turquoise	R-MMU-69481	G2/M Checkpoints	67/2487	1.62	67	2.85646e-07	2.20972e-06
turquoise	R-MMU-4608870	Asymmetric localization of PCP proteins	33/2487	1.97	33	3.26677e-07	2.50351e-06
turquoise	R-MMU-5668541	TNFR2 non-canonical NF-kB pathway	45/2487	1.79	45	3.3164e-07	2.51801e-06
turquoise	R-MMU-1168372	Downstream signaling events of B Cell Receptor (BCR)	36/2487	1.88	36	7.31421e-07	5.45241e-06
turquoise	R-MMU-202424	Downstream TCR signaling	36/2487	1.88	36	7.31421e-07	5.45241e-06
turquoise	R-MMU-8878171	Transcriptional regulation by RUNX1	64/2487	1.61	64	7.48231e-07	5.52748e-06
turquoise	R-MMU-5607764	CLEC7A (Dectin-1) signaling	41/2487	1.81	41	8.2337e-07	6.02825e-06
turquoise	R-MMU-421270	Cell-cell junction organization	78/2487	1.53	78	9.02226e-07	6.44418e-06
turquoise	R-MMU-69202	Cyclin E associated events during G1/S transition	37/2487	1.86	37	9.03756e-07	6.44418e-06
turquoise	R-MMU-9755511	KEAP1-NFE2L2 pathway	37/2487	1.86	37	9.03756e-07	6.44418e-06
turquoise	R-MMU-6807070	PTEN Regulation	51/2487	1.68	51	1.22515e-06	8.60801e-06
turquoise	R-MMU-77289	Mitochondrial Fatty Acid Beta-Oxidation	25/2487	2.09	25	1.22822e-06	8.60801e-06
turquoise	R-MMU-69563	p53-Dependent G1 DNA Damage Response	32/2487	1.91	32	1.69494e-06	1.16794e-05
turquoise	R-MMU-69580	p53-Dependent G1/S DNA damage checkpoint	32/2487	1.91	32	1.69494e-06	1.16794e-05
turquoise	R-MMU-9909649	Regulation of PD-L1(CD274) transcription	17/2487	2.37	17	1.7406e-06	1.18941e-05
turquoise	R-MMU-2555396	Mitotic Metaphase and Anaphase	91/2487	1.46	91	1.7622e-06	1.19422e-05
turquoise	R-MMU-5687128	MAPK6/MAPK4 signaling	37/2487	1.82	37	2.03308e-06	1.35539e-05
turquoise	R-MMU-69656	Cyclin A:Cdk2-associated events at S phase entry	37/2487	1.82	37	2.03308e-06	1.35539e-05
turquoise	R-MMU-68882	Mitotic Anaphase	90/2487	1.46	90	2.6347e-06	1.7423e-05
turquoise	R-MMU-73894	DNA Repair	112/2487	1.4	112	2.69943e-06	1.77082e-05
turquoise	R-MMU-6781827	Transcription-Coupled Nucleotide Excision Repair (TC-NER)	36/2487	1.81	36	3.75772e-06	2.42624e-05
turquoise	R-MMU-69615	G1/S DNA Damage Checkpoints	36/2487	1.81	36	3.75772e-06	2.42624e-05
turquoise	R-MMU-69206	G1/S Transition	51/2487	1.64	51	3.97541e-06	2.54675e-05
turquoise	R-MMU-388841	Regulation of T cell activation by CD28 family	74/2487	1.5	74	5.18329e-06	3.2948e-05
turquoise	R-MMU-15869	Metabolism of nucleotides	50/2487	1.63	50	6.64032e-06	4.18851e-05
turquoise	R-MMU-72187	mRNA 3'-end processing	55/2487	1.59	55	7.77005e-06	4.8637e-05
turquoise	R-MMU-69620	Cell Cycle Checkpoints	108/2487	1.38	108	8.1124e-06	5.03952e-05
turquoise	R-MMU-446728	Cell junction organization	84/2487	1.44	84	9.28812e-06	5.69432e-05
turquoise	R-MMU-8948751	Regulation of PTEN stability and activity	32/2487	1.83	32	9.30535e-06	5.69432e-05
turquoise	R-MMU-5696398	Nucleotide Excision Repair	47/2487	1.64	47	1.01479e-05	6.15097e-05
turquoise	R-MMU-163210	Formation of ATP by chemiosmotic coupling	17/2487	2.25	17	1.03516e-05	6.15097e-05
turquoise	R-MMU-8949613	Cristae formation	17/2487	2.25	17	1.03516e-05	6.15097e-05
turquoise	R-MMU-9912633	Antigen processing: Ub, ATP-independent proteasomal degradation	17/2487	2.25	17	1.03516e-05	6.15097e-05
turquoise	R-MMU-8951664	Neddylation	83/2487	1.44	83	1.36961e-05	8.06768e-05
turquoise	R-MMU-4086400	PCP/CE pathway	42/2487	1.67	42	1.37741e-05	8.06768e-05
turquoise	R-MMU-2467813	Separation of Sister Chromatids	75/2487	1.46	75	1.67631e-05	9.74872e-05
turquoise	R-MMU-9033241	Peroxisomal protein import	32/2487	1.79	32	1.99478e-05	0.000115191
turquoise	R-MMU-5658442	Regulation of RAS by GAPs	33/2487	1.76	33	2.26726e-05	0.000130011
turquoise	R-MMU-174048	APC/C:Cdc20 mediated degradation of Cyclin B	16/2487	2.23	16	2.34372e-05	0.000133046
turquoise	R-MMU-156590	Glutathione conjugation	21/2487	2.03	21	2.35264e-05	0.000133046
turquoise	R-MMU-9020702	Interleukin-1 signaling	44/2487	1.62	44	2.70301e-05	0.000151813
turquoise	R-MMU-156580	Phase II - Conjugation of compounds	35/2487	1.72	35	2.80314e-05	0.000156365
turquoise	R-MMU-6781823	Formation of TC-NER Pre-Incision Complex	25/2487	1.9	25	2.87017e-05	0.000159023
turquoise	R-MMU-73884	Base Excision Repair	30/2487	1.79	30	3.16856e-05	0.000174377
turquoise	R-MMU-453279	Mitotic G1 phase and G1/S transition	59/2487	1.51	59	3.21601e-05	0.000175809
turquoise	R-MMU-9764560	Regulation of CDH1 Gene Transcription	22/2487	1.97	22	3.30678e-05	0.000178392
turquoise	R-MMU-9764725	Negative Regulation of CDH1 Gene Transcription	22/2487	1.97	22	3.30678e-05	0.000178392
turquoise	R-MMU-113418	Formation of the Early Elongation Complex	15/2487	2.22	15	5.27327e-05	0.00028262
turquoise	R-MMU-8936459	RUNX1 regulates genes involved in megakaryocyte differentiation and platelet function	21/2487	1.95	21	6.60708e-05	0.000351806
turquoise	R-MMU-1614635	Sulfur amino acid metabolism	18/2487	2.05	18	6.85484e-05	0.000362643
turquoise	R-MMU-5621481	C-type lectin receptors (CLRs)	44/2487	1.58	44	7.65714e-05	0.000402491
turquoise	R-MMU-9770562	mRNA Polyadenylation	45/2487	1.57	45	7.77652e-05	0.000406162
turquoise	R-MMU-9670095	Inhibition of DNA recombination at telomere	16/2487	2.11	16	9.32269e-05	0.000483836
turquoise	R-MMU-1236975	Antigen processing-Cross presentation	35/2487	1.66	35	9.67657e-05	0.000499043
turquoise	R-MMU-69278	Cell Cycle, Mitotic	174/2487	1.24	174	0.000108051	0.000553762
turquoise	R-MMU-110330	Recognition and association of DNA glycosylase with site containing an affected purine	14/2487	2.2	14	0.00011782	0.000600078
turquoise	R-MMU-9707564	Cytoprotection by HMOX1	24/2487	1.83	24	0.000126427	0.000639937
turquoise	R-MMU-176408	Regulation of APC/C activators between G1/S and early anaphase	20/2487	1.93	20	0.000130758	0.000657803
turquoise	R-MMU-3299685	Detoxification of Reactive Oxygen Species	21/2487	1.88	21	0.00016508	0.000825399
turquoise	R-MMU-5628897	TP53 Regulates Metabolic Genes	35/2487	1.63	35	0.000170376	0.000841614
turquoise	R-MMU-5696399	Global Genome Nucleotide Excision Repair (GG-NER)	35/2487	1.63	35	0.000170376	0.000841614
turquoise	R-MMU-68886	M Phase	128/2487	1.28	128	0.000208497	0.00102376
turquoise	R-MMU-1500931	Cell-Cell communication	86/2487	1.35	86	0.000214133	0.00104517
turquoise	R-MMU-6782135	Dual incision in TC-NER	29/2487	1.69	29	0.00022094	0.00105948
turquoise	R-MMU-6782210	Gap-filling DNA repair synthesis and ligation in TC-NER	29/2487	1.69	29	0.00022094	0.00105948
turquoise	R-MMU-9018519	Estrogen-dependent gene expression	29/2487	1.69	29	0.00022094	0.00105948
turquoise	R-MMU-1640170	Cell Cycle	202/2487	1.21	202	0.000229315	0.00109325
turquoise	R-MMU-1592230	Mitochondrial biogenesis	19/2487	1.91	19	0.000256125	0.001214
turquoise	R-MMU-72086	mRNA Capping	13/2487	2.18	13	0.000261189	0.0012169
turquoise	R-MMU-77075	RNA Pol II CTD phosphorylation and interaction with CE	13/2487	2.18	13	0.000261189	0.0012169
turquoise	R-MMU-9865881	Complex III assembly	13/2487	2.18	13	0.000261189	0.0012169
turquoise	R-MMU-8878159	Transcriptional regulation by RUNX3	35/2487	1.6	35	0.000290394	0.00134533
turquoise	R-MMU-179409	APC-Cdc20 mediated degradation of Nek2A	16/2487	2.01	16	0.000293139	0.00135042
turquoise	R-MMU-5632684	Hedgehog 'on' state	36/2487	1.59	36	0.000296847	0.00135986
turquoise	R-MMU-446652	Interleukin-1 family signaling	46/2487	1.5	46	0.000301767	0.00137471
turquoise	R-MMU-917729	Endosomal Sorting Complex Required For Transport (ESCRT)	17/2487	1.94	17	0.000393751	0.00176435
turquoise	R-MMU-9841922	MLL4 and MLL3 complexes regulate expression of PPARG target genes in adipogenesis and hepatic steatosis	17/2487	1.94	17	0.000393751	0.00176435
turquoise	R-MMU-9851695	Epigenetic regulation of adipogenesis genes by MLL3 and MLL4 complexes	17/2487	1.94	17	0.000393751	0.00176435
turquoise	R-MMU-110331	Cleavage of the damaged purine	14/2487	2.07	14	0.000421562	0.00186854
turquoise	R-MMU-73927	Depurination	14/2487	2.07	14	0.000421562	0.00186854
turquoise	R-MMU-5693532	DNA Double-Strand Break Repair	60/2487	1.41	60	0.000445818	0.00196543
turquoise	R-MMU-202403	TCR signaling	39/2487	1.53	39	0.000489161	0.00213357
turquoise	R-MMU-382556	ABC-family proteins mediated transport	39/2487	1.53	39	0.000489161	0.00213357
turquoise	R-MMU-8866654	E3 ubiquitin ligases ubiquitinate target proteins	18/2487	1.88	18	0.000496117	0.00215247
turquoise	R-MMU-211859	Biological oxidations	63/2487	1.39	63	0.000552652	0.00238513
turquoise	R-MMU-8852135	Protein ubiquitination	25/2487	1.7	25	0.000576097	0.00247329
turquoise	R-MMU-212300	PRC2 methylates histones and DNA	19/2487	1.83	19	0.000596407	0.00253498
turquoise	R-MMU-8956321	Nucleotide salvage	15/2487	1.98	15	0.000596647	0.00253498
turquoise	R-MMU-73776	RNA Polymerase II Promoter Escape	20/2487	1.79	20	0.000691831	0.0028797
turquoise	R-MMU-73779	RNA Polymerase II Transcription Pre-Initiation And Promoter Opening	20/2487	1.79	20	0.000691831	0.0028797
turquoise	R-MMU-75953	RNA Polymerase II Transcription Initiation	20/2487	1.79	20	0.000691831	0.0028797
turquoise	R-MMU-76042	RNA Polymerase II Transcription Initiation And Promoter Clearance	20/2487	1.79	20	0.000691831	0.0028797
turquoise	R-MMU-157579	Telomere Maintenance	35/2487	1.54	35	0.000771879	0.00319478
turquoise	R-MMU-69190	DNA strand elongation	16/2487	1.91	16	0.000775319	0.00319478
turquoise	R-MMU-5693567	HDR through Homologous Recombination (HRR) or Single Strand Annealing (SSA)	48/2487	1.43	48	0.000925306	0.00379376
turquoise	R-MMU-8978868	Fatty acid metabolism	64/2487	1.36	64	0.000975003	0.00397762
turquoise	R-MMU-5689880	Ub-specific processing proteases	55/2487	1.39	55	0.00102723	0.00416996
turquoise	R-MMU-9818564	Epigenetic regulation of gene expression by MLL3 and MLL4 complexes	18/2487	1.81	18	0.00111324	0.00449683
turquoise	R-MMU-5696394	DNA Damage Recognition in GG-NER	19/2487	1.77	19	0.00126337	0.00507826
turquoise	R-MMU-5693538	Homology Directed Repair	48/2487	1.42	48	0.00131448	0.00525794
turquoise	R-MMU-141405	Inhibition of the proteolytic activity of APC/C required for the onset of anaphase by mitotic spindle checkpoint components	12/2487	2.01	12	0.00182477	0.0071938
turquoise	R-MMU-141430	Inactivation of APC/C via direct inhibition of the APC/C complex	12/2487	2.01	12	0.00182477	0.0071938
turquoise	R-MMU-5655862	Translesion synthesis by POLK	12/2487	2.01	12	0.00182477	0.0071938
turquoise	R-MMU-73929	Base-Excision Repair, AP Site Formation	17/2487	1.78	17	0.00205016	0.00804371
turquoise	R-MMU-5610787	Hedgehog 'off' state	44/2487	1.42	44	0.00211739	0.0082679
turquoise	R-MMU-3700989	Transcriptional Regulation by TP53	102/2487	1.25	102	0.00215556	0.00837707
turquoise	R-MMU-1236974	ER-Phagosome pathway	18/2487	1.74	18	0.00227611	0.00880382
turquoise	R-MMU-390918	Peroxisomal lipid metabolism	13/2487	1.92	13	0.00238035	0.0091638
turquoise	R-MMU-5693607	Processing of DNA double-strand break ends	34/2487	1.47	34	0.00281361	0.0107811
turquoise	R-MMU-73856	RNA Polymerase II Transcription Termination	25/2487	1.57	25	0.00304713	0.0116216
turquoise	R-MMU-674695	RNA Polymerase II Pre-transcription Events	27/2487	1.54	27	0.0030717	0.0116611
turquoise	R-MMU-6796648	TP53 Regulates Transcription of DNA Repair Genes	16/2487	1.75	16	0.00372072	0.0140599
turquoise	R-MMU-1632852	Macroautophagy	46/2487	1.37	46	0.00375977	0.0140777
turquoise	R-MMU-9612973	Autophagy	46/2487	1.37	46	0.00375977	0.0140777
turquoise	R-MMU-5696400	Dual Incision in GG-NER	17/2487	1.71	17	0.00404113	0.0150624
turquoise	R-MMU-5688426	Deubiquitination	76/2487	1.27	76	0.00419593	0.0155686
turquoise	R-MMU-73886	Chromosome Maintenance	43/2487	1.38	43	0.00424642	0.015685
turquoise	R-MMU-69275	G2/M Transition	65/2487	1.3	65	0.00457157	0.0168103
turquoise	R-MMU-429914	Deadenylation-dependent mRNA decay	21/2487	1.6	21	0.00477496	0.0174798
turquoise	R-MMU-110373	Resolution of AP sites via the multiple-nucleotide patch replacement pathway	13/2487	1.81	13	0.00544981	0.0197736
turquoise	R-MMU-5689901	Metalloprotease DUBs	13/2487	1.81	13	0.00544981	0.0197736
turquoise	R-MMU-5205685	PINK1-PRKN Mediated Mitophagy	14/2487	1.76	14	0.00611195	0.0218048
turquoise	R-MMU-5696397	Gap-filling DNA repair synthesis and ligation in GG-NER	14/2487	1.76	14	0.00611195	0.0218048
turquoise	R-MMU-8866652	Synthesis of active ubiquitin: roles of E1 and E2 enzymes	14/2487	1.76	14	0.00611195	0.0218048
turquoise	R-MMU-446203	Asparagine N-linked glycosylation	85/2487	1.24	85	0.00611599	0.0218048
turquoise	R-MMU-499943	Interconversion of nucleotide di- and triphosphates	15/2487	1.71	15	0.0066453	0.0235894
turquoise	R-MMU-199977	ER to Golgi Anterograde Transport	45/2487	1.34	45	0.00708639	0.0250467
turquoise	R-MMU-453274	Mitotic G2-G2/M phases	65/2487	1.27	65	0.0072577	0.0255421
turquoise	R-MMU-3858494	Beta-catenin independent WNT signaling	49/2487	1.32	49	0.00772638	0.0266839
turquoise	R-MMU-112382	Formation of RNA Pol II elongation complex	19/2487	1.59	19	0.00774485	0.0266839
turquoise	R-MMU-2559582	Senescence-Associated Secretory Phenotype (SASP)	19/2487	1.59	19	0.00774485	0.0266839
turquoise	R-MMU-75955	RNA Polymerase II Transcription Elongation	19/2487	1.59	19	0.00774485	0.0266839
turquoise	R-MMU-8943724	Regulation of PTEN gene transcription	19/2487	1.59	19	0.00774485	0.0266839
turquoise	R-MMU-191859	snRNP Assembly	21/2487	1.55	21	0.00785077	0.0268235
turquoise	R-MMU-194441	Metabolism of non-coding RNA	21/2487	1.55	21	0.00785077	0.0268235
turquoise	R-MMU-196854	Metabolism of vitamins and cofactors	65/2487	1.27	65	0.00903936	0.0307563
turquoise	R-MMU-5651801	PCNA-Dependent Long Patch Base Excision Repair	12/2487	1.77	12	0.010103	0.0337801
turquoise	R-MMU-69186	Lagging Strand Synthesis	12/2487	1.77	12	0.010103	0.0337801
turquoise	R-MMU-73772	RNA Polymerase I Promoter Escape	12/2487	1.77	12	0.010103	0.0337801
turquoise	R-MMU-9648002	RAS processing	12/2487	1.77	12	0.010103	0.0337801
turquoise	R-MMU-983705	Signaling by the B Cell Receptor (BCR)	37/2487	1.37	37	0.010134	0.0337801
turquoise	R-MMU-5693606	DNA Double Strand Break Response	23/2487	1.48	23	0.0118954	0.0394909
turquoise	R-MMU-110314	Recognition of DNA damage by PCNA-containing replication complex	15/2487	1.64	15	0.0121289	0.0401036
turquoise	R-MMU-5693571	Nonhomologous End-Joining (NHEJ)	21/2487	1.51	21	0.0123543	0.0406849
turquoise	R-MMU-5696395	Formation of Incision Complex in GG-NER	16/2487	1.61	16	0.0124319	0.0407768
turquoise	R-MMU-176187	Activation of ATR in response to replication stress	17/2487	1.58	17	0.0126	0.0409999
turquoise	R-MMU-73933	Resolution of Abasic Sites (AP sites)	17/2487	1.58	17	0.0126	0.0409999
turquoise	R-MMU-6783310	Fanconi Anemia Pathway	18/2487	1.56	18	0.0126573	0.0410237
blue	R-MMU-112316	Neuronal System	149/1931	1.71	149	2.79138e-15	2.26381e-12
blue	R-MMU-6794362	Protein-protein interactions at synapses	44/1931	2.45	44	1.92847e-12	7.81995e-10
blue	R-MMU-112315	Transmission across Chemical Synapses	88/1931	1.65	88	1.66531e-08	4.50188e-06
blue	R-MMU-6794361	Neurexins and neuroligins	23/1931	2.56	23	1.02164e-07	2.07137e-05
blue	R-MMU-212676	Dopamine Neurotransmitter Release Cycle	17/1931	2.62	17	3.13924e-06	0.000509184
blue	R-MMU-1266738	Developmental Biology	132/1931	1.36	132	1.28707e-05	0.00157623
blue	R-MMU-4839726	Chromatin organization	60/1931	1.59	60	1.60545e-05	0.00157623
blue	R-MMU-181429	Serotonin Neurotransmitter Release Cycle	14/1931	2.66	14	1.74824e-05	0.00157623
blue	R-MMU-422475	Axon guidance	96/1931	1.43	96	1.82533e-05	0.00157623
blue	R-MMU-112314	Neurotransmitter receptors and postsynaptic signal transmission	57/1931	1.6	57	1.94356e-05	0.00157623
blue	R-MMU-9675108	Nervous system development	96/1931	1.42	96	2.29024e-05	0.00168853
blue	R-MMU-3247509	Chromatin modifying enzymes	54/1931	1.6	54	3.25542e-05	0.00220012
blue	R-MMU-166520	Signaling by NTRKs	35/1931	1.8	35	3.98958e-05	0.00248888
blue	R-MMU-442755	Activation of NMDA receptors and postsynaptic events	21/1931	2.12	21	5.32479e-05	0.00308458
blue	R-MMU-210500	Glutamate Neurotransmitter Release Cycle	16/1931	2.35	16	6.49456e-05	0.00351139
blue	R-MMU-8849932	Synaptic adhesion-like molecules	13/1931	2.47	13	0.000143166	0.00651566
blue	R-MMU-399719	Trafficking of AMPA receptors	16/1931	2.25	16	0.000152163	0.00651566
blue	R-MMU-399721	Glutamate binding, activation of AMPA receptors and synaptic plasticity	16/1931	2.25	16	0.000152163	0.00651566
blue	R-MMU-438066	Unblocking of NMDA receptors, glutamate binding and activation	14/1931	2.38	14	0.000152648	0.00651566
blue	R-MMU-9716542	Signaling by Rho GTPases, Miro GTPases and RHOBTB3	177/1931	1.24	177	0.000235827	0.00956278
blue	R-MMU-187037	Signaling by NTRK1 (TRKA)	29/1931	1.77	29	0.000258778	0.00988587
blue	R-MMU-193648	NRAGE signals death through JNK	26/1931	1.83	26	0.000268174	0.00988587
blue	R-MMU-9006934	Signaling by Receptor Tyrosine Kinases	133/1931	1.28	133	0.000330399	0.0112736
blue	R-MMU-194315	Signaling by Rho GTPases	173/1931	1.24	173	0.00033362	0.0112736
blue	R-MMU-9013148	CDC42 GTPase cycle	40/1931	1.6	40	0.0003641	0.0118114
blue	R-MMU-112310	Neurotransmitter release cycle	25/1931	1.8	25	0.000501466	0.0156419
blue	R-MMU-9012999	RHO GTPase cycle	126/1931	1.27	126	0.000699658	0.0207297
blue	R-MMU-418360	Platelet calcium homeostasis	15/1931	2.11	15	0.000715697	0.0207297
blue	R-MMU-3108232	SUMO E3 ligases SUMOylate target proteins	47/1931	1.49	47	0.000853195	0.0231267
blue	R-MMU-388844	Receptor-type tyrosine-protein phosphatases	12/1931	2.28	12	0.000876923	0.0231267
blue	R-MMU-9013409	RHOJ GTPase cycle	11/1931	2.37	11	0.000884005	0.0231267
blue	R-MMU-2990846	SUMOylation	48/1931	1.48	48	0.00093715	0.0237509
blue	R-MMU-9013149	RAC1 GTPase cycle	63/1931	1.39	63	0.00133294	0.0327579
blue	R-MMU-383280	Nuclear Receptor transcription pathway	21/1931	1.79	21	0.00153034	0.0357081
blue	R-MMU-1489509	DAG and IP3 signaling	14/1931	2.06	14	0.00154104	0.0357081
blue	R-MMU-3214842	HDMs demethylate histones	13/1931	2.1	13	0.00172019	0.0387522
blue	R-MMU-9013026	RHOB GTPase cycle	30/1931	1.59	30	0.00207998	0.0455908
red	R-MMU-6798695	Neutrophil degranulation	40/173	4.27	40	1.08723e-15	3.8814e-13
red	R-MMU-198933	Immunoregulatory interactions between a Lymphoid and a non-Lymphoid cell	16/173	12.83	16	1.93631e-14	3.45631e-12
red	R-MMU-1280218	Adaptive Immune System	43/173	3.19	43	2.57352e-12	3.06249e-10
red	R-MMU-168898	Toll-like Receptor Cascades	15/173	5.06	15	1.9433e-07	1.7344e-05
red	R-MMU-202733	Cell surface interactions at the vascular wall	12/173	6.19	12	3.67418e-07	2.51396e-05
red	R-MMU-983695	Antigen activates B Cell Receptor (BCR) leading to generation of second messengers	7/173	13.3	7	4.22515e-07	2.51396e-05
red	R-MMU-2172127	DAP12 interactions	7/173	11.48	7	1.33275e-06	6.38049e-05
red	R-MMU-1236975	Antigen processing-Cross presentation	10/173	6.81	10	1.4298e-06	6.38049e-05
red	R-MMU-1222556	ROS and RNS production in phagocytes	7/173	9.72	7	4.67998e-06	0.000185639
red	R-MMU-2424491	DAP12 signaling	6/173	10.83	6	1.16427e-05	0.000393541
red	R-MMU-109582	Hemostasis	26/173	2.49	26	1.21259e-05	0.000393541
red	R-MMU-977606	Regulation of Complement cascade	6/173	9.02	6	3.68644e-05	0.00109672
red	R-MMU-114604	GPVI-mediated activation cascade	6/173	8.02	6	7.56575e-05	0.00207767
red	R-MMU-5668599	RHO GTPases Activate NADPH Oxidases	5/173	10.03	5	9.85026e-05	0.00251182
red	R-MMU-2871809	FCERI mediated Ca+2 mobilization	5/173	9.5	5	0.000130703	0.00291632
red	R-MMU-983170	Antigen Presentation: Folding, assembly and peptide loading of class I MHC	5/173	9.5	5	0.000130703	0.00291632
red	R-MMU-166658	Complement cascade	6/173	7.22	6	0.000141637	0.00297437
red	R-MMU-1169408	ISG15 antiviral mechanism	5/173	9.02	5	0.00017039	0.00337941
red	R-MMU-1280215	Cytokine Signaling in Immune system	21/173	2.35	21	0.000199601	0.0037504
red	R-MMU-166663	Initial triggering of complement	4/173	9.62	4	0.000611645	0.010001
red	R-MMU-166016	Toll Like Receptor 4 (TLR4) Cascade	9/173	3.73	9	0.000625756	0.010001
red	R-MMU-1236974	ER-Phagosome pathway	5/173	6.94	5	0.000631729	0.010001
red	R-MMU-9013404	RAC2 GTPase cycle	8/173	4.12	8	0.000644321	0.010001
red	R-MMU-76002	Platelet activation, signaling and aggregation	14/173	2.65	14	0.000783301	0.0116516
red	R-MMU-2029480	Fcgamma receptor (FCGR) dependent phagocytosis	7/173	4.43	7	0.000912205	0.0130263
red	R-MMU-210991	Basigin interactions	4/173	7.6	4	0.00159254	0.0218669
red	R-MMU-449147	Signaling by Interleukins	13/173	2.51	13	0.0019489	0.0257687
red	R-MMU-983705	Signaling by the B Cell Receptor (BCR)	7/173	3.72	7	0.00259191	0.0330469
red	R-MMU-2871796	FCERI mediated MAPK activation	4/173	6.56	4	0.00281686	0.0346765
red	R-MMU-168181	Toll Like Receptor 7/8 (TLR7/8) Cascade	7/173	3.56	7	0.0033173	0.0394758
red	R-MMU-500792	GPCR ligand binding	15/173	2.18	15	0.00350238	0.0403338
red	R-MMU-168138	Toll Like Receptor 9 (TLR9) Cascade	7/173	3.46	7	0.00388075	0.0432946
red	R-MMU-983169	Class I MHC mediated antigen processing & presentation	14/173	2.22	14	0.00415475	0.0449469
red	R-MMU-1834949	Cytosolic sensors of pathogen-associated DNA	4/173	5.77	4	0.00456625	0.0479456
tan	R-MMU-1474244	Extracellular matrix organization	13/79	5.06	13	1.23026e-06	0.000239901
tan	R-MMU-425407	SLC-mediated transmembrane transport	11/79	5.18	11	7.14155e-06	0.000696301
tan	R-MMU-1474290	Collagen formation	7/79	8.92	7	1.11512e-05	0.000724825
tan	R-MMU-442660	SLC-mediated transport of neurotransmitters	4/79	19.76	4	3.84934e-05	0.00187655
tan	R-MMU-1650814	Collagen biosynthesis and modifying enzymes	6/79	8.95	6	4.84291e-05	0.00188874
tan	R-MMU-1630316	Glycosaminoglycan metabolism	8/79	5.7	8	7.0795e-05	0.00218139
tan	R-MMU-2022090	Assembly of collagen fibrils and other multimeric structures	5/79	10.98	5	7.91373e-05	0.00218139
tan	R-MMU-216083	Integrin cell surface interactions	6/79	8.04	6	8.94931e-05	0.00218139
tan	R-MMU-1442490	Collagen degradation	4/79	9.03	4	0.000922709	0.019992
tan	R-MMU-71387	Metabolism of carbohydrates and carbohydrate derivatives	9/79	3.37	9	0.0012789	0.0249386
tan	R-MMU-382551	Transport of small molecules	14/79	2.31	14	0.00238159	0.0422191
tan	R-MMU-9958790	SLC-mediated transport of inorganic anions	3/79	9.88	3	0.00325823	0.047698
tan	R-MMU-3000171	Non-integrin membrane-ECM interactions	4/79	6.32	4	0.00351657	0.047698
tan	R-MMU-381426	Regulation of Insulin-like Growth Factor (IGF) transport and uptake by Insulin-like Growth Factor Binding Proteins (IGFBPs)	5/79	4.82	5	0.00364205	0.047698
tan	R-MMU-2022854	Keratan sulfate biosynthesis	3/79	9.48	3	0.00366908	0.047698
purple	R-MMU-72203	Processing of Capped Intron-Containing Pre-mRNA	10/48	7.43	10	6.01626e-07	0.000120927
purple	R-MMU-72172	mRNA Splicing	8/48	8.13	8	4.74821e-06	0.000477195
purple	R-MMU-72187	mRNA 3'-end processing	6/48	8.97	6	4.72121e-05	0.00316321
purple	R-MMU-9770562	mRNA Polyadenylation	5/48	9.03	5	0.000206345	0.0088598
purple	R-MMU-73856	RNA Polymerase II Transcription Termination	4/48	13.01	4	0.000229349	0.0088598
purple	R-MMU-159236	Transport of Mature mRNA derived from an Intron-Containing Transcript	4/48	12.1	4	0.000304514	0.0088598
purple	R-MMU-72163	mRNA Splicing - Major Pathway	6/48	6.4	6	0.00030855	0.0088598
purple	R-MMU-72202	Transport of Mature Transcript to Cytoplasm	4/48	11.07	4	0.000430313	0.0108116
purple	R-MMU-8953854	Metabolism of RNA	10/48	3.27	10	0.000724085	0.0161712
purple	R-MMU-2980766	Nuclear Envelope Breakdown	3/48	12.2	3	0.00180857	0.0363523
brown	R-MMU-9842860	Regulation of endogenous retroelements	15/103	16.24	15	5.96886e-15	8.41609e-13
brown	R-MMU-9843940	Regulation of endogenous retroelements by KRAB-ZFP proteins	15/103	16.24	15	5.96886e-15	8.41609e-13
brown	R-MMU-212165	Epigenetic regulation of gene expression	16/103	8.66	16	2.38148e-11	2.23859e-09
brown	R-MMU-72163	mRNA Splicing - Major Pathway	9/103	4.47	9	0.000165506	0.0116682
brown	R-MMU-72172	mRNA Splicing	9/103	4.26	9	0.000238357	0.0134433
brown	R-MMU-72187	mRNA 3'-end processing	7/103	4.88	7	0.000536898	0.023083
brown	R-MMU-72203	Processing of Capped Intron-Containing Pre-mRNA	10/103	3.46	10	0.000572982	0.023083
green	R-MMU-372790	Signaling by GPCR	30/165	2.66	30	5.30862e-07	0.000224554
green	R-MMU-388396	GPCR downstream signalling	28/165	2.64	28	1.6042e-06	0.000339288
green	R-MMU-373076	Class A/1 (Rhodopsin-like receptors)	16/165	3.06	16	6.03558e-05	0.00851017
green	R-MMU-500792	GPCR ligand binding	18/165	2.75	18	8.49793e-05	0.00898656
green	R-MMU-418555	G alpha (s) signalling events	10/165	4.16	10	0.000128376	0.00932472
green	R-MMU-375280	Amine ligand-binding receptors	6/165	7.32	6	0.000132266	0.00932472
green	R-MMU-418594	G alpha (i) signalling events	14/165	2.98	14	0.000235797	0.0142489
midnightblue	R-MMU-5173105	O-linked glycosylation	5/48	7.56	5	0.000473928	0.0474575
midnightblue	R-MMU-9012999	RHO GTPase cycle	9/48	3.65	9	0.000634692	0.0474575
midnightblue	R-MMU-9013106	RHOC GTPase cycle	4/48	9.46	4	0.000786589	0.0474575
royalblue	R-MMU-390522	Striated Muscle Contraction	3/26	25.73	3	0.000196001	0.0176401
