## Supplemental Table 3 for "Caloric restriction drives age-dependent and integrated remodeling of RNA processing and lipid composition in mouse brain"

### Sheet: Splicing factors
Gene	Splice-factor list
Aqr	Core
BC005624	Core
Bcas2	Core
Bud13	Core
Bud31	Core
Cactin	Core
Ccar1	Core
Ccdc12	Core
Cd2bp2	Core
Cdc40	Core
Cdc5l	Core
Cdc5lrt1	Core
Cdc5lrt4	Core
Cdk10	Core
Cherp	Core
Crnkl1	Core
Ctnnbl1	Core
Cwc15	Core
Cwc22	Core
Cwc25	Core
Cwc27	Core
Ddx23	Core
Ddx41	Core
Ddx46	Core
Dhx15	Core
Dhx16	Core
Dhx35	Core
Dhx38	Core
Dhx8	Core
Eftud2	Core
Eif4a3	Core
Eif4a3l1	Core
Eif4a3l2	Core
Fam32a	Core
Fam50a	Core
Fra10ac1	Core
Frg1	Core
Gm25064	Core
Gpatch1	Core
Gpkow	Core
Hnrnpa1	Core
Hnrnpab	Core
Hnrnpc	Core
Hspa8	Core
Htatsf1	Core
Ik	Core
Isy1	Core
Leng1	Core
Lsm1	Core
Lsm2	Core
Lsm3	Core
Lsm4	Core
Lsm5	Core
Lsm6	Core
Lsm7	Core
Lsm8	Core
Luc7l	Core
Magoh	Core
Mfap1a	Core
Mfap1b	Core
Nosip	Core
Phf5a	Core
Plrg1	Core
Ppie	Core
Ppig	Core
Ppih	Core
Ppihl	Core
Ppil1	Core
Ppil2	Core
Ppil3	Core
Ppwd1	Core
Pqbp1	Core
Prcc	Core
Prpf18	Core
Prpf19	Core
Prpf3	Core
Prpf31	Core
Prpf38a	Core
Prpf4	Core
Prpf40a	Core
Prpf6	Core
Prpf8	Core
Puf60	Core
Rbm10	Core
Rbm17	Core
Rbm22	Core
Rbm25	Core
Rbm5	Core
Rbm8a	Core
Rbm8a2	Core
Rbmx2	Core
Rnf113a1	Core
Rnf113a2	Core
Sap18	Core
Sap18b	Core
Sart1	Core
Sde2	Core
Sf1	Core
Sf3a1	Core
Sf3a2	Core
Sf3a3	Core
Sf3b1	Core
Sf3b2	Core
Sf3b3	Core
Sf3b4	Core
Sf3b5	Core
Sf3b6	Core
Slu7	Core
Smndc1	Core
Smu1	Core
Snip1	Core
Snrnp200	Core
Snrnp40	Core
Snrnp70	Core
Snrpa	Core
Snrpa1	Core
Snrpb	Core
Snrpb2	Core
Snrpc	Core
Snrpd1	Core
Snrpd2	Core
Snrpd3	Core
Snrpe	Core
Snrpert	Core
Snrpf	Core
Snrpg	Core
Snw1	Core
Srrm2	Core
Sugp1	Core
Syf2	Core
Tfip11	Core
Thrap3	Core
Txnl4a	Core
U2af1	Core
U2af2	Core
U2surp	Core
Usp39	Core
Wbp11	Core
Wbp4	Core
Wdr83	Core
Xab2	Core
Zfp830	Core
Zmat2	Core
Aggf1	Regulatory
Ago1	Regulatory
Ago2	Regulatory
Alyref	Regulatory
Anapc1	Regulatory
Anapc2	Regulatory
Anapc4	Regulatory
Anapc5	Regulatory
Anapc7	Regulatory
Ascl1	Regulatory
Ash2l	Regulatory
Baz1a	Regulatory
Bcas1	Regulatory
Bmi1	Regulatory
Brd4	Regulatory
Brd8	Regulatory
Brpf3	Regulatory
Bub3	Regulatory
Carm1	Regulatory
Casc3	Regulatory
Ccar2	Regulatory
Ccnq	Regulatory
Cct2	Regulatory
Cct3	Regulatory
Cct4	Regulatory
Cct5	Regulatory
Cct6a	Regulatory
Cct7	Regulatory
Cct8	Regulatory
Cdk12	Regulatory
Celf1	Regulatory
Celf2	Regulatory
Cfap20	Regulatory
Chaf1b	Regulatory
Champ1	Regulatory
Chd1	Regulatory
Chd4	Regulatory
Cirbp	Regulatory
Copa	Regulatory
Copb1	Regulatory
Copb2	Regulatory
Copg1	Regulatory
Cpsf1	Regulatory
Cpsf2	Regulatory
Cpsf3	Regulatory
Cpsf4	Regulatory
Cpsf7	Regulatory
Crebbp	Regulatory
Cstf1	Regulatory
Cstf3	Regulatory
Ctcf	Regulatory
Ddx1	Regulatory
Ddx10	Regulatory
Ddx11	Regulatory
Ddx18	Regulatory
Ddx19a	Regulatory
Ddx19b	Regulatory
Ddx20	Regulatory
Ddx21	Regulatory
Ddx24	Regulatory
Ddx27	Regulatory
Ddx28	Regulatory
Ddx31	Regulatory
Ddx39a	Regulatory
Ddx39b	Regulatory
Ddx3y	Regulatory
Ddx50	Regulatory
Ddx52	Regulatory
Ddx6	Regulatory
Dhx32	Regulatory
Dhx33	Regulatory
Dhx34	Regulatory
Dhx36	Regulatory
Dhx38	Regulatory
Dhx40	Regulatory
Dicer1	Regulatory
Dis3l	Regulatory
Dnaja1	Regulatory
Dnajb1	Regulatory
Dnajc13	Regulatory
Dnajc17	Regulatory
Dnajc6	Regulatory
Dnmt1	Regulatory
Eed	Regulatory
Eef1a1	Regulatory
Eef1a2	Regulatory
Eef1d	Regulatory
Eef1e1	Regulatory
Eef1g	Regulatory
Eef2	Regulatory
Ehmt2	Regulatory
Eif2ak4	Regulatory
Eif2b4	Regulatory
Eif2b5	Regulatory
Eif3a	Regulatory
Eif3b	Regulatory
Eif3c	Regulatory
Eif3e	Regulatory
Eif3h	Regulatory
Eif3l	Regulatory
Eif4a1	Regulatory
Eif4a3	Regulatory
Eif4b	Regulatory
Eif4g1	Regulatory
Ep300	Regulatory
Eprs1	Regulatory
Erh	Regulatory
Ess2	Regulatory
Exoc2	Regulatory
Exoc4	Regulatory
Exoc5	Regulatory
Exoc6b	Regulatory
Exosc10	Regulatory
Exosc2	Regulatory
Exosc3	Regulatory
Exosc7	Regulatory
Exosc8	Regulatory
Exosc9	Regulatory
Ezh2	Regulatory
Farsb	Regulatory
Frg1	Regulatory
Fubp1	Regulatory
Gemin2	Regulatory
Gemin5	Regulatory
Gm38431	Regulatory
Gpatch11	Regulatory
Gpatch3	Regulatory
Gpatch8	Regulatory
Gtf2i	Regulatory
Gtf3c1	Regulatory
Gtf3c2	Regulatory
Gtf3c3	Regulatory
Gtf3c4	Regulatory
Gtf3c5	Regulatory
H1f0	Regulatory
H1f4	Regulatory
H2ax	Regulatory
H4c12	Regulatory
H4c9	Regulatory
Hdac1	Regulatory
Hdac3	Regulatory
Hdac5	Regulatory
Hdac6	Regulatory
Hmga1	Regulatory
Hnrnpa0	Regulatory
Hnrnpa1	Regulatory
Hnrnpa2b1	Regulatory
Hnrnpc	Regulatory
Hnrnpd	Regulatory
Hnrnpdl	Regulatory
Hnrnpf	Regulatory
Hnrnph1	Regulatory
Hnrnph2	Regulatory
Hnrnph3	Regulatory
Hnrnpk	Regulatory
Hnrnpl	Regulatory
Hnrnpll	Regulatory
Hnrnpm	Regulatory
Hnrnpr	Regulatory
Hnrnpu	Regulatory
Hnrnpul1	Regulatory
Hnrnpul2	Regulatory
Hp1bp3	Regulatory
Hsp90aa1	Regulatory
Hsp90ab1	Regulatory
Hsp90b1	Regulatory
Hspa1b	Regulatory
Hspa2	Regulatory
Hspa4	Regulatory
Hspa8	Regulatory
Hspb1	Regulatory
Hspd1	Regulatory
Hsph1	Regulatory
Iars1	Regulatory
Igf2bp3	Regulatory
Ilf2	Regulatory
Ilf3	Regulatory
Ints1	Regulatory
Ints3	Regulatory
Ints4	Regulatory
Ints5	Regulatory
Ints6	Regulatory
Ints7	Regulatory
Ipo9	Regulatory
Jup	Regulatory
Kars1	Regulatory
Kat2a	Regulatory
Kat2b	Regulatory
Kat5	Regulatory
Kdm1a	Regulatory
Kdm4b	Regulatory
Khsrp	Regulatory
Kpna1	Regulatory
Kpna2	Regulatory
Kpnb1	Regulatory
Luc7l3	Regulatory
Magohb	Regulatory
Mars1	Regulatory
Mbd2	Regulatory
Mbd4	Regulatory
Mbnl1	Regulatory
Mbnl2	Regulatory
Mcm3	Regulatory
Mcm4	Regulatory
Mcm6	Regulatory
Mcm7	Regulatory
Mecp2	Regulatory
Med12	Regulatory
Med23	Regulatory
Morf4l1	Regulatory
Mtrex	Regulatory
Nab2	Regulatory
Ncapd3	Regulatory
Ncapg	Regulatory
Ncapg2	Regulatory
Ncaph2	Regulatory
Ncor1	Regulatory
Nkap	Regulatory
Nrip2	Regulatory
Nsrp1	Regulatory
Nudt21	Regulatory
Numa1	Regulatory
Nup107	Regulatory
Nup133	Regulatory
Nup153	Regulatory
Nup160	Regulatory
Nup205	Regulatory
Nup210	Regulatory
Nup214	Regulatory
Nup35	Regulatory
Nup54	Regulatory
Nup88	Regulatory
Nup93	Regulatory
Nxf1	Regulatory
Nxt1	Regulatory
Orc3	Regulatory
Pabpc4	Regulatory
Paxbp1	Regulatory
Pbrm1	Regulatory
Pcbp1	Regulatory
Pcbp2	Regulatory
Phc1	Regulatory
Phc2	Regulatory
Pnn	Regulatory
Ppm1g	Regulatory
Prmt5	Regulatory
Prpf38b	Regulatory
Prpf39	Regulatory
Prpf4b	Regulatory
Psma3	Regulatory
Psma6	Regulatory
Psma7	Regulatory
Psmb1	Regulatory
Psmb2	Regulatory
Psmc1	Regulatory
Psmc3	Regulatory
Psmc4	Regulatory
Psmd1	Regulatory
Psmd11	Regulatory
Psmd12	Regulatory
Psmd14	Regulatory
Psmd2	Regulatory
Psmd3	Regulatory
Psmd7	Regulatory
Psme3	Regulatory
Ptbp2	Regulatory
Qars1	Regulatory
Qki	Regulatory
Rack1	Regulatory
Rad50	Regulatory
Rae1	Regulatory
Ralyl	Regulatory
Ranbp2	Regulatory
Rangap1	Regulatory
Rars1	Regulatory
Raver2	Regulatory
Rbfox2	Regulatory
Rbm14	Regulatory
Rbm15b	Regulatory
Rbm26	Regulatory
Rbm27	Regulatory
Rbm3	Regulatory
Rbm39	Regulatory
Rbm4	Regulatory
Rbm45	Regulatory
Rbm47	Regulatory
Rbm4b	Regulatory
Rbm6	Regulatory
Rbm7	Regulatory
Rbm8a	Regulatory
Rbmxl1	Regulatory
Rnf20	Regulatory
Rnf213	Regulatory
Rnf34	Regulatory
Rnf40	Regulatory
Rnpc3	Regulatory
Rps16	Regulatory
Rps18	Regulatory
Rps27a	Regulatory
Rps6ka5	Regulatory
Rps9	Regulatory
Ruvbl1	Regulatory
Setd1a	Regulatory
Setd2	Regulatory
Sfswap	Regulatory
Sirt1	Regulatory
Smarca5	Regulatory
Smarcb1	Regulatory
Smarcc1	Regulatory
Smarcc2	Regulatory
Smarcd1	Regulatory
Smarcd2	Regulatory
Smarce1	Regulatory
Snrnp25	Regulatory
Snrnp27	Regulatory
Snrnp35	Regulatory
Snrnp48	Regulatory
Srek1	Regulatory
Srp19	Regulatory
Srp68	Regulatory
Srpk1	Regulatory
Srpk2	Regulatory
Srrm2	Regulatory
Srrt	Regulatory
Suv39h1	Regulatory
Taf15	Regulatory
Tdrd9	Regulatory
Tet1	Regulatory
Thoc5	Regulatory
Thoc6	Regulatory
Thoc7	Regulatory
Tia1	Regulatory
Tial1	Regulatory
Toe1	Regulatory
Top2a	Regulatory
Tra2a	Regulatory
Tra2b	Regulatory
Trim24	Regulatory
Trmt1l	Regulatory
Trrap	Regulatory
Ttc14	Regulatory
Ubl5	Regulatory
Upf1	Regulatory
Vars1	Regulatory
Wdhd1	Regulatory
Wdr70	Regulatory
Wtap	Regulatory
Xrcc5	Regulatory
Xrn2	Regulatory
Ybx3	Regulatory
Yju2	Regulatory
Yju2b	Regulatory
Zc3h11a	Regulatory
Zc3h13	Regulatory
Zc3h18	Regulatory
Zc3h4	Regulatory
Zc3hav1	Regulatory
Zcchc10	Regulatory
Zcchc8	Regulatory
Zcrb1	Regulatory
Zfp131	Regulatory
Zfp326	Regulatory
Zfp346	Regulatory
Zfr	Regulatory
Zmat5	Regulatory
Zmym3	Regulatory
Zrsr2	Regulatory

### Sheet: Ribosomal genes
Gene	Ribosome class
Rpl10	Cytosolic
Rpl10a	Cytosolic
Rpl11	Cytosolic
Rpl12	Cytosolic
Rpl13	Cytosolic
Rpl13a	Cytosolic
Rpl14	Cytosolic
Rpl15	Cytosolic
Rpl17	Cytosolic
Rpl18	Cytosolic
Rpl18a	Cytosolic
Rpl19	Cytosolic
Rpl21	Cytosolic
Rpl22	Cytosolic
Rpl22l1	Cytosolic
Rpl23	Cytosolic
Rpl23a	Cytosolic
Rpl24	Cytosolic
Rpl26	Cytosolic
Rpl27	Cytosolic
Rpl27a	Cytosolic
Rpl28	Cytosolic
Rpl29	Cytosolic
Rpl3	Cytosolic
Rpl30	Cytosolic
Rpl31	Cytosolic
Rpl32	Cytosolic
Rpl32l	Cytosolic
Rpl34	Cytosolic
Rpl35	Cytosolic
Rpl35a	Cytosolic
Rpl36	Cytosolic
Rpl36a	Cytosolic
Rpl36al	Cytosolic
Rpl37	Cytosolic
Rpl37a	Cytosolic
Rpl38	Cytosolic
Rpl39	Cytosolic
Rpl3l	Cytosolic
Rpl4	Cytosolic
Rpl41	Cytosolic
Rpl5	Cytosolic
Rpl6	Cytosolic
Rpl6l	Cytosolic
Rpl7	Cytosolic
Rpl7a	Cytosolic
Rpl7l1	Cytosolic
Rpl8	Cytosolic
Rpl9	Cytosolic
Rplp0	Cytosolic
Rplp1	Cytosolic
Rplp2	Cytosolic
Rps10	Cytosolic
Rps11	Cytosolic
Rps12	Cytosolic
Rps13	Cytosolic
Rps14	Cytosolic
Rps15	Cytosolic
Rps15a	Cytosolic
Rps16	Cytosolic
Rps17	Cytosolic
Rps18	Cytosolic
Rps19	Cytosolic
Rps19bp1	Cytosolic
Rps2	Cytosolic
Rps20	Cytosolic
Rps21	Cytosolic
Rps23	Cytosolic
Rps23rg1	Cytosolic
Rps24	Cytosolic
Rps25	Cytosolic
Rps26	Cytosolic
Rps27	Cytosolic
Rps27a	Cytosolic
Rps27l	Cytosolic
Rps28	Cytosolic
Rps29	Cytosolic
Rps3	Cytosolic
Rps3a1	Cytosolic
Rps4l	Cytosolic
Rps4x	Cytosolic
Rps5	Cytosolic
Rps6	Cytosolic
Rps7	Cytosolic
Rps8	Cytosolic
Rps9	Cytosolic
Mrpl1	Mitochondrial
Mrpl10	Mitochondrial
Mrpl11	Mitochondrial
Mrpl12	Mitochondrial
Mrpl13	Mitochondrial
Mrpl14	Mitochondrial
Mrpl15	Mitochondrial
Mrpl16	Mitochondrial
Mrpl17	Mitochondrial
Mrpl18	Mitochondrial
Mrpl2	Mitochondrial
Mrpl20	Mitochondrial
Mrpl21	Mitochondrial
Mrpl22	Mitochondrial
Mrpl23	Mitochondrial
Mrpl24	Mitochondrial
Mrpl27	Mitochondrial
Mrpl28	Mitochondrial
Mrpl30	Mitochondrial
Mrpl32	Mitochondrial
Mrpl33	Mitochondrial
Mrpl34	Mitochondrial
Mrpl36	Mitochondrial
Mrpl37	Mitochondrial
Mrpl38	Mitochondrial
Mrpl39	Mitochondrial
Mrpl4	Mitochondrial
Mrpl40	Mitochondrial
Mrpl41	Mitochondrial
Mrpl42	Mitochondrial
Mrpl43	Mitochondrial
Mrpl44	Mitochondrial
Mrpl45	Mitochondrial
Mrpl46	Mitochondrial
Mrpl47	Mitochondrial
Mrpl49	Mitochondrial
Mrpl50	Mitochondrial
Mrpl51	Mitochondrial
Mrpl52	Mitochondrial
Mrpl53	Mitochondrial
Mrpl54	Mitochondrial
Mrpl55	Mitochondrial
Mrpl57	Mitochondrial
Mrpl58	Mitochondrial
Mrpl9	Mitochondrial
Mrps10	Mitochondrial
Mrps11	Mitochondrial
Mrps12	Mitochondrial
Mrps14	Mitochondrial
Mrps15	Mitochondrial
Mrps16	Mitochondrial
Mrps17	Mitochondrial
Mrps18a	Mitochondrial
Mrps18b	Mitochondrial
Mrps18c	Mitochondrial
Mrps2	Mitochondrial
Mrps21	Mitochondrial
Mrps22	Mitochondrial
Mrps23	Mitochondrial
Mrps24	Mitochondrial
Mrps25	Mitochondrial
Mrps26	Mitochondrial
Mrps27	Mitochondrial
Mrps28	Mitochondrial
Mrps30	Mitochondrial
Mrps31	Mitochondrial
Mrps33	Mitochondrial
Mrps34	Mitochondrial
Mrps35	Mitochondrial
Mrps36	Mitochondrial
Mrps5	Mitochondrial
Mrps6	Mitochondrial
Mrps7	Mitochondrial
Mrps9	Mitochondrial

### Sheet: Machinery complexes
Gene	Complex
Gtf2a1	TFIIA
Gtf2a2	TFIIA
Gtf2b	TFIIB
Taf1	TFIID
Taf10	TFIID
Taf11	TFIID
Taf12	TFIID
Taf13	TFIID
Taf2	TFIID
Taf3	TFIID
Taf4	TFIID
Taf4b	TFIID
Taf5	TFIID
Taf6	TFIID
Taf7	TFIID
Taf7l	TFIID
Taf8	TFIID
Taf9	TFIID
Taf9b	TFIID
Tbp	TFIID
Gtf2e1	TFIIE
Gtf2e2	TFIIE
Gtf2f1	TFIIF
Gtf2f2	TFIIF
Ccnh	TFIIH
Cdk7	TFIIH
Ercc2	TFIIH
Ercc3	TFIIH
Gtf2h1	TFIIH
Gtf2h2	TFIIH
Gtf2h3	TFIIH
Gtf2h4	TFIIH
Gtf2h5	TFIIH
Mnat1	TFIIH
Polr2a	POLR2A
Alyref	TREX
Ddx39b	TREX
Thoc1	TREX
Thoc2	TREX
Thoc3	TREX
Thoc5	TREX
Thoc6	TREX
Thoc7	TREX
