## Supplemental Table 4 for "Caloric restriction drives age-dependent and integrated remodeling of RNA processing and lipid composition in mouse brain"

### Sheet: Cell-type enrichment scores
Cell type	Marker set	10mo_C04	10mo_C06	10mo_C07	10mo_C08	10mo_C09	10mo_CR01	10mo_CR02	10mo_CR03	10mo_CR05	10mo_CR06	20mo_C05	20mo_C06	20mo_C07	20mo_C09	20mo_C10	20mo_CR03	20mo_CR05	20mo_CR06	20mo_CR07	20mo_CR09	30mo_C12	30mo_C15	30mo_C17	30mo_C19	30mo_C20	30mo_CR11	30mo_CR13	30mo_CR15	30mo_CR17	30mo_CR19
Astrocyte	Astrocyte_All_Cahoy_JNeuro_2008	1.016	0.717	-0.058	0.203	0.463	-0.203	-0.289	-0.554	-0.293	-0.168	-0.558	-0.1	-0.632	0.159	0.557	-0.622	-0.52	-0.13	0.056	-0.58	-0.11	0.304	0.49	-0.185	1.243	-0.288	0.025	-0.31	0.281	0.084
Astrocyte	Astrocyte_All_Darmanis_PNAS_2015	1.168	1.2	0.023	-0.318	0.685	-0.357	-0.398	-0.455	-0.352	0.194	-0.543	0.546	-0.59	-0.082	0.26	-0.307	-0.367	-0.288	-0.232	-0.509	0.056	-0.008	-0.211	0.011	1.259	-0.285	-0.187	0.002	0.115	-0.029
Astrocyte	Astrocyte_All_Zeisel_Science_2015	0.859	0.643	-0.11	0.023	0.22	-0.183	-0.297	-0.318	-0.322	-0.26	-0.292	0.203	-0.218	0.093	0.402	-0.326	-0.357	-0.069	-0.066	-0.411	0.056	0.253	0.334	-0.017	0.702	-0.229	-0.119	-0.249	0.114	-0.058
Astrocyte	Astrocyte_All_Zhang_JNeuro_2014	0.502	0.574	-0.28	-0.117	0.328	-0.085	-0.21	-0.33	-0.346	-0.135	-0.588	0.12	-0.552	0.045	0.636	-0.357	-0.298	-0.082	-0.014	-0.454	-0.046	0.35	0.293	-0.082	1.093	-0.183	0.002	-0.157	0.322	0.053
Endothelial	Endothelial_All_Daneman_PLOS_2010	-0.069	0.44	-0.775	-0.036	-0.282	0.022	-0.127	0.044	-0.135	0.189	-0.812	-0.157	-0.586	-0.01	-0.24	-0.195	0.126	0.188	0.061	-0.024	-0.384	-0.067	0.635	0.259	0.53	0.338	1.303	0.027	-0.034	-0.227
Endothelial	Endothelial_All_Darmanis_PNAS_2015	0.28	0.629	-0.013	0.063	0.302	0.004	-0.338	-0.308	-0.328	-0.354	-0.719	-0.307	-0.37	0.129	-0.113	-0.487	-0.5	0.215	-0.098	-0.323	0.103	-0.128	0.089	0.506	1.15	-0.189	0.857	-0.123	0.294	0.077
Endothelial	Endothelial_All_Zeisel_Science_2015	0.142	0.469	-0.434	-0.026	-0.044	-0.097	-0.208	0.067	-0.171	-0.179	-0.462	-0.028	-0.243	0.116	0.156	-0.056	-0.098	-0.124	-0.11	-0.262	-0.051	0.13	0.355	0.178	0.519	0.021	0.551	-0.059	0.059	-0.113
Endothelial	Endothelial_All_Zhang_JNeuro_2014	0.912	0.539	-0.179	0.26	0.042	-0.354	-0.432	-0.263	-0.37	-0.164	-0.201	0.01	-0.066	0.264	0.089	-0.447	-0.282	-0.416	-0.525	-0.351	0.062	0.19	0.569	0.501	0.753	-0.086	0.84	-0.234	-0.239	-0.423
Microglia	Microglia_All_Darmanis_PNAS_2015	-0.697	-0.555	-0.243	-0.351	-0.296	-0.602	-0.739	-0.665	-0.781	-0.554	-0.573	-0.143	0.196	0.016	0.374	-0.61	-0.564	-0.058	-0.272	-0.649	1.137	1.579	1.182	1.132	2.698	-0.116	0.354	-0.427	0.362	-0.137
Microglia	Microglia_All_Zeisel_Science_2015	-0.206	-0.016	-0.196	-0.075	0.035	-0.373	-0.595	-0.369	-0.592	-0.44	-0.453	0.043	0.086	0.075	0.451	-0.324	-0.362	-0.121	-0.162	-0.53	0.601	0.766	0.719	0.554	1.483	-0.173	0.235	-0.264	0.321	-0.12
Microglia	Microglia_All_Zhang_JNeuro_2014	-0.253	-0.489	-0.205	-0.213	-0.183	-0.463	-0.578	-0.655	-0.657	-0.427	-0.509	-0.138	0.265	0.187	0.373	-0.581	-0.61	-0.316	-0.421	-0.641	1.119	1.236	0.832	1.245	2.473	-0.125	0.117	-0.382	0.211	-0.209
Mural	Mural_All_Zeisel_Science_2015	0.188	0.691	-0.177	0.142	0.33	-0.211	-0.234	-0.043	-0.254	-0.264	-0.438	0.293	-0.052	-0.008	0.149	-0.142	-0.193	0.003	-0.222	-0.17	0.031	0.122	0.049	0.179	0.462	-0.135	0.008	-0.06	0.138	-0.183
Mural	Mural_Pericyte_Zhang_JNeuro_2014	0.441	1.458	-0.012	-0.208	0.843	-0.211	-0.352	-0.265	-0.133	-0.072	-0.781	0.23	-0.477	-0.191	0.004	-0.281	-0.364	0.605	0.117	-0.345	0.199	-0.107	-0.262	0.089	1.061	-0.42	-0.213	0.131	-0.252	-0.232
Mural	Mural_Vascular_Daneman_PLOS_2010	0.262	1.211	-0.181	0.08	0.209	-0.338	-0.321	-0.314	-0.214	-0.145	-0.536	0.18	-0.326	0.284	-0.028	-0.47	-0.304	0.025	-0.147	-0.453	0.177	0.164	0.308	0.605	1.051	-0.098	0.016	-0.106	-0.37	-0.221
Neuron	Neuron_All_Cahoy_JNeuro_2008	-0.33	-0.086	-0.129	-0.517	0.019	0.141	0.287	0.156	0.383	0.511	0.437	0.124	-0.35	-0.388	-0.322	0.22	0.409	0.2	0.098	0.342	-0.182	-0.353	-0.722	-0.181	-0.57	0.181	0.045	0.408	-0.036	0.204
Neuron	Neuron_All_Darmanis_PNAS_2015	-0.235	0.176	-0.369	-0.563	-0.255	0.086	0.176	0.077	0.362	0.556	0.446	-0.03	-0.531	-0.358	-0.411	0.335	0.487	0.201	0.224	0.444	-0.187	-0.442	-0.625	-0.221	-0.71	0.323	0.251	0.474	-0.022	0.341
Neuron	Neuron_All_Zhang_JNeuro_2014	0.697	0.716	-0.024	-0.369	0.385	0.048	-0.125	-0.045	-0.135	0.078	-0.161	0.435	-0.056	-0.181	0.468	0.036	-0.078	-0.132	-0.291	-0.164	-0.114	0.036	-0.377	-0.193	-0.091	-0.136	-0.089	-0.016	0.041	-0.162
Neuron	Neuron_GABA_Sugino_NatNeuro_2006	1.027	0.644	-0.479	-0.105	0.036	0.713	-0.042	-0.103	-0.124	0.165	-0.453	0.063	-0.128	-0.338	1.302	-0.241	-0.344	0.285	-0.064	-0.257	-0.542	0.337	0.251	-0.338	0.154	-0.336	-0.464	-0.321	-0.043	-0.256
Neuron	Neuron_Glutamate_Sugino_NatNeuro_2006	-1.323	-0.818	0.642	0.315	-0.365	-0.006	0.428	0.333	0.255	0.081	0.541	-0.545	0.45	0.173	-1.488	0.352	0.341	0.025	0.158	0.312	0.175	-0.143	0.171	0.038	-0.766	0.173	0.148	0.222	0.015	0.104
Neuron	Neuron_Interneuron_Zeisel_Science_2015	0.629	0.346	-0.323	-0.278	0.564	0.181	-0.182	-0.255	-0.192	0.068	-0.25	0.548	0.058	-0.362	1.181	-0.082	-0.202	0.07	-0.183	-0.156	-0.329	0.272	-0.112	-0.166	-0.038	-0.191	-0.307	-0.083	0.014	-0.24
Neuron	Neuron_Pyramidal_Cortical_Zeisel_Science_2015	-0.819	-0.415	-0.343	-0.054	-0.773	-0.017	0.237	0.088	0.347	0.33	0.663	-0.463	0.001	-0.063	-1.061	0.4	0.467	0.378	0.493	0.58	0.038	-0.435	-0.323	0.155	-0.789	0.457	0.274	0.406	-0.042	0.285
Oligodendrocyte	Oligodendrocyte_All_Cahoy_JNeuro_2008	0.977	0.274	0.414	-0.083	0.324	-0.198	-0.341	-0.175	-0.718	-0.587	-0.549	-0.443	0.535	0.751	1.301	-0.671	-1.012	-0.85	-0.807	-0.88	1.459	0.834	0.081	0.978	2.308	-0.743	-0.779	-1.132	-0.03	-0.24
Oligodendrocyte	Oligodendrocyte_All_Zeisel_Science_2015	1.07	0.444	0.299	-0.006	0.424	-0.29	-0.327	-0.289	-0.672	-0.554	-0.46	-0.039	0.538	0.44	1.137	-0.576	-0.817	-0.603	-0.621	-0.674	1.007	0.609	0.023	0.653	1.602	-0.551	-0.672	-0.864	-0.007	-0.224
Oligodendrocyte	Oligodendrocyte_Mature_Darmanis_PNAS_2015	0.628	0.132	0.438	-0.077	0.325	-0.099	-0.208	-0.034	-0.646	-0.56	-0.596	-0.336	0.267	0.62	0.875	-0.556	-0.862	-0.686	-0.761	-0.921	1.314	0.625	0.015	0.896	2.474	-0.493	-0.67	-0.943	-0.007	-0.153
Oligodendrocyte	Oligodendrocyte_Myelinating_Zhang_JNeuro_2014	1.125	-0.151	0.469	0.01	0.326	-0.304	-0.275	-0.409	-0.686	-0.561	-0.438	-0.36	0.723	0.677	1.01	-0.763	-1.014	-0.686	-0.643	-0.755	1.363	0.723	-0.038	1.043	2.107	-0.504	-0.75	-1.051	0.022	-0.213
Oligodendrocyte	Oligodendrocyte_Newly-Formed_Zhang_JNeuro_2014	0.854	1.002	-0.078	-0.522	0.177	0.136	0.281	0.27	0.193	0.28	-0.248	0.018	-0.816	-0.21	-0.134	-0.036	-0.053	0.073	-0.135	-0.089	0.127	-0.508	-0.739	-0.227	0.289	-0.083	-0.065	0.052	-0.036	0.226
Oligodendrocyte	Oligodendrocyte_Progenitor Cell_Darmanis_PNAS_2015	-0.107	0.52	-0.22	-0.17	0.471	-0.209	-0.252	-0.183	-0.49	-0.231	-0.829	0.475	-0.032	0.106	0.774	-0.1	-0.358	0.526	-0.051	-0.305	-0.022	0.341	0.094	-0.296	0.264	0.057	0.197	-0.103	0.094	0.035
Oligodendrocyte	Oligodendrocyte_Progenitor Cell_Zhang_JNeuro_2014	0.284	0.123	0.134	-0.195	0.963	0.065	-0.065	-0.312	-0.237	0.219	-0.82	0.671	-0.155	-0.421	0.847	-0.178	-0.16	0.136	-0.17	-0.241	-0.226	0.072	-0.068	-0.233	0.043	-0.142	-0.044	-0.035	0.314	-0.171
RBC	RBC_All_GeneCardSearch_Hemoglobin_ErythrocyteSpecific	0.797	0.781	-0.637	0.186	0.556	-0.301	-0.688	-0.364	-0.414	-0.2	-0.282	0.743	-0.515	-0.197	0.904	-0.411	-0.508	-0.048	-0.152	-0.451	0.204	-0.092	0.232	0.416	1.133	-0.284	-0.035	-0.18	0.21	-0.405

### Sheet: Marker gene counts
Cell type	Marker set	Marker genes in dataset
Astrocyte	Astrocyte_All_Cahoy_JNeuro_2008	50
Astrocyte	Astrocyte_All_Darmanis_PNAS_2015	17
Astrocyte	Astrocyte_All_Zeisel_Science_2015	191
Astrocyte	Astrocyte_All_Zhang_JNeuro_2014	31
Endothelial	Endothelial_All_Daneman_PLOS_2010	35
Endothelial	Endothelial_All_Darmanis_PNAS_2015	16
Endothelial	Endothelial_All_Zeisel_Science_2015	295
Endothelial	Endothelial_All_Zhang_JNeuro_2014	33
Microglia	Microglia_All_Darmanis_PNAS_2015	19
Microglia	Microglia_All_Zeisel_Science_2015	361
Microglia	Microglia_All_Zhang_JNeuro_2014	31
Mural	Mural_All_Zeisel_Science_2015	128
Mural	Mural_Pericyte_Zhang_JNeuro_2014	29
Mural	Mural_Vascular_Daneman_PLOS_2010	25
Neuron	Neuron_All_Cahoy_JNeuro_2008	45
Neuron	Neuron_All_Darmanis_PNAS_2015	15
Neuron	Neuron_All_Zhang_JNeuro_2014	21
Neuron	Neuron_GABA_Sugino_NatNeuro_2006	22
Neuron	Neuron_Glutamate_Sugino_NatNeuro_2006	41
Neuron	Neuron_Interneuron_Zeisel_Science_2015	278
Neuron	Neuron_Pyramidal_Cortical_Zeisel_Science_2015	198
Oligodendrocyte	Oligodendrocyte_All_Cahoy_JNeuro_2008	36
Oligodendrocyte	Oligodendrocyte_All_Zeisel_Science_2015	349
Oligodendrocyte	Oligodendrocyte_Mature_Darmanis_PNAS_2015	20
Oligodendrocyte	Oligodendrocyte_Myelinating_Zhang_JNeuro_2014	37
Oligodendrocyte	Oligodendrocyte_Newly-Formed_Zhang_JNeuro_2014	20
Oligodendrocyte	Oligodendrocyte_Progenitor Cell_Darmanis_PNAS_2015	13
Oligodendrocyte	Oligodendrocyte_Progenitor Cell_Zhang_JNeuro_2014	23
RBC	RBC_All_GeneCardSearch_Hemoglobin_ErythrocyteSpecific	10
