## Supplemental Table 5 for "Caloric restriction drives age-dependent and integrated remodeling of RNA processing and lipid composition in mouse brain"

### Sheet: 10mo
Event	Event type	Genomic region	Avg PSI (Control)	Avg PSI (CR)	deltaPSI (CR - Control)	logFC	p-value	FDR
A3SS:Kcnma1-219-exon30;Kcnma1-207-exon30	A3SS	14:23350111-23356792/-	0.0025	1	0.9975	11.9823	1.59935e-20	2.21628e-15
A3SS:Aff3-203-exon10;Aff3-202-exon11	A3SS	1:38291760-38308790/-	0.5835	1	0.4164	10.3006	6.20611e-14	4.30003e-09
A3SS:Ppp3cb-202-exon11;Ppp3cb-205-exon11	A3SS	14:20559566-20565590/-	1	0.8808	-0.1192	-12.3775	1.5379e-13	7.10376e-09
A3SS:Macroh2a1-201-exon5;Macroh2a1-204-exon5	A3SS	13:56244045-56252114/-	0.1192	0	-0.1192	-12.133	2.42897e-13	8.21769e-09
A3SS:Whrn-201-exon10;Whrn-206-exon10	A3SS	4:63334828-63336324/-	0.9998	0.0378	-0.962	-8.0568	2.96509e-13	8.21769e-09
A3SS:Scyl2-204-exon16;Scyl2-201-exon16	A3SS	10:89481417-89481538/-	0.8774	0.0002	-0.8772	-7.1605	1.16062e-12	2.68052e-08
A3SS:Nudcd1-206-exon6;Nudcd1-201-exon6	A3SS	15:44263621-44264677/-	0.8595	0.0006	-0.8589	-6.9146	1.36366e-12	2.69955e-08
AFE:Caln1-205-exon1;Caln1-201-exon1	AFE	5:130398476-130443597/+	0.8425	0.9999	0.1574	8.0583	1.85305e-12	3.2098e-08
A3SS:Rce1-201-exon3;Rce1-203-exon2	A3SS	19:4675121-4675220/-	1	0.1443	-0.8557	-10.1015	2.13116e-12	3.28137e-08
A3SS:Cuedc2-201-exon2;Cuedc2-203-exon2	A3SS	19:46321138-46327007/-	1	0.9975	-0.0024	-11.015	7.94379e-12	1.0574e-07
A3SS:Kcnq2-201-exon12;Kcnq2-206-exon13	A3SS	2:180729474-180730139/-	0.9975	1	0.0024	10.8644	8.39366e-12	1.0574e-07
A3SS:Gemin5-205-exon27;Gemin5-201-exon27	A3SS	11:58013202-58015757/-	0.9998	0.1253	-0.8746	-8.0044	1.32719e-11	1.53262e-07
A3SS:Ccdc9-205-exon3;Ccdc9-201-exon11	A3SS	7:16010033-16010126/-	0.1192	0	-0.1192	-10.2432	3.17635e-11	3.38584e-07
A5SS:Brsk2-215-exon3;Brsk2-201-exon3	A5SS	7:141536804-141538130/+	0.0025	0	-0.0024	-10.5078	5.37466e-11	5.31992e-07
A3SS:Cracdl-201-exon4;Cracdl-203-exon10	A3SS	1:37651478-37652417/-	1	0.9975	-0.0024	-10.8	8.95637e-11	8.27414e-07
A3SS:D430041D05Rik-206-exon7;D430041D05Rik-201-exon13	A3SS	2:104038552-104044435/-	0.9975	1	0.0024	9.8109	1.15209e-10	9.97807e-07
A3SS:Nars1-206-exon2;Nars1-201-exon2	A3SS	18:64648477-64649486/-	0.9975	1	0.0024	10.6075	2.13675e-10	1.74175e-06
AFE:Kcnab1-201-exon1;Kcnab1-208-exon1	AFE	3:64856955-65173911/+	0.9719	0.9991	0.0272	5.3761	1.50312e-09	1.15718e-05
A3SS:Tbkbp1-202-exon7;Tbkbp1-204-exon5	A3SS	11:97037457-97038198/-	0.8808	1	0.1192	9.6908	2.00393e-09	1.4406e-05
A3SS:Git2-203-exon10;Git2-208-exon7	A3SS	5:114890389-114891208/-	0.9964	0	-0.9964	-9.5192	2.07918e-09	1.4406e-05
A3SS:Dnajc4-201-exon4;Dnajc4-202-exon4	A3SS	19:6966953-6967048/-	1	0.8808	-0.1192	-9.3808	2.18968e-09	1.44492e-05
A3SS:Rnf25-201-exon8;Rnf25-202-exon8	A3SS	1:74634458-74634789/-	1	0.9878	-0.0122	-9.0164	3.59491e-09	2.26437e-05
A3SS:Sez6l-202-exon15;Sez6l-201-exon15	A3SS	5:112573589-112574591/-	0.0025	0	-0.0024	-8.9311	5.32104e-09	3.2059e-05
A3SS:Zkscan3-201-exon2;Zkscan3-202-exon2	A3SS	13:21580745-21586841/-	0.0092	0.0002	-0.0091	-6.4221	8.23055e-09	4.75225e-05
Gpx4/ENSMUST00000097227_Intron4/anti-near	IR	10:79890954-79891756/+	0.9973	1	0.0027	8.2597	1.11187e-08	6.16304e-05
A3SS:Sez6l-205-exon15;Sez6l-202-exon15	A3SS	5:112573592-112574591/-	0.9975	1	0.0024	9.089	1.22441e-08	6.52584e-05
AFE:Kcnip1-201-exon1;Kcnip1-204-exon1	AFE	11:33595628-33942748/-	0.9047	0.9955	0.0908	4.88	1.4991e-08	7.69394e-05
SE:Robo2-201-exon7;Robo2-203-int6	SE	16:73782601-73812758/-	0.0003	0	-0.0003	-7.8695	2.6192e-08	0.000124332
A3SS:Cap1-203-exon2;Cap1-201-exon2	A3SS	4:122766247-122779606/-	1	0.9745	-0.0254	-9.0057	2.69167e-08	0.000124332
AFE:Rims1-207-exon1;Rims1-206-exon1	AFE	1:22525734-22551370/-	0.9971	0.9998	0.0027	6.5637	2.68001e-08	0.000124332
A3SS:Prkag2-202-exon4;Prkag2-201-exon6	A3SS	5:25094184-25113320/-	0	0.0025	0.0024	8.778	3.35943e-08	0.000150171
A3SS:Arhgap21-216-exon6;Arhgap21-210-exon15	A3SS	2:20865919-20865996/-	0.0025	0	-0.0024	-8.6946	4.16548e-08	0.000180383
AFE:Gng13-201-exon1;Gng13-202-exon1	AFE	17:25936252-25937640/+	0.842	0.9461	0.1042	2.9625	5.58202e-08	0.000234401
A3SS:B230209E15Rik-201-exon2;B230209E15Rik-206-exon2	A3SS	7:61254445-61264907/-	0.0025	0.8808	0.8783	4.7077	5.80167e-08	0.000236459
A3SS:Ncor1-202-exon11;Ncor1-201-exon33	A3SS	11:62229892-62231233/-	0.9975	1	0.0024	8.8346	6.03645e-08	0.000238999
AFE:Kcnip1-206-exon1;Kcnip1-204-exon1	AFE	11:33595628-33942748/-	0.1091	0.8524	0.7433	5.6415	6.50627e-08	0.000250444
A3SS:Traf7-205-exon4;Traf7-209-exon4	A3SS	17:24735571-24737715/-	0.0002	0.1192	0.119	5.0216	7.04451e-08	0.000263834
A3SS:Fbxo11-201-exon4;Fbxo11-203-exon4	A3SS	17:88321976-88322826/-	0.9975	1	0.0024	8.745	8.48136e-08	0.000309288
A3SS:Slc7a4-203-exon2;Slc7a4-202-exon2	A3SS	16:17393830-17394503/-	0.0096	0	-0.0096	-7.9742	9.78226e-08	0.000347581
Pcnp/ENSMUST00000114444_Intron2/clean	IR	16:55842493-55844586/-	0.9141	0.9994	0.0854	5.4194	1.18914e-07	0.000411961
SE:Dnm1-201-exon14;Dnm1-202-int13	SE	2:32210630-32213433/-	0.9621	0.9907	0.0286	2.518	1.54721e-07	0.000522934
A3SS:Crbn-202-exon2;Crbn-201-exon2	A3SS	6:106772956-106776951/-	1	0.9975	-0.0024	-8.6499	1.64718e-07	0.000543467
A3SS:Firre-204-exon10;Firre-206-exon7	A3SS	X:49697482-49697563/-	0.9979	1	0.002	8.1755	1.83424e-07	0.000587883
A3SS:Tcf3-206-exon8;Tcf3-202-exon8	A3SS	10:80254650-80255300/-	0	0.0085	0.0084	7.6591	1.86665e-07	0.000587883
SE:Atp2a3-201-exon21;Atp2a3-203-int20	SE	11:72879914-72882514/+	0.4088	0.7668	0.358	3.4741	1.95834e-07	0.000601868
A3SS:Zfp746-201-exon7;Zfp746-203-exon7	A3SS	6:48041884-48043362/-	0.1192	0.0002	-0.119	-6.391	1.99792e-07	0.000601868
A3SS:Mbd6-201-exon10;Mbd6-202-exon10	A3SS	10:127119809-127119911/-	0	0.1254	0.1253	7.6621	2.26288e-07	0.000667184
A3SS:Hspbp1-201-exon2;Hspbp1-204-exon2	A3SS	7:4687566-4687892/-	0.0077	0.0001	-0.0076	-6.1602	2.68812e-07	0.000776048
AFE:Dab2ip-202-exon1;Dab2ip-205-exon1	AFE	2:35448625-35533899/+	0.3336	0.1122	-0.2215	-2.5642	3.2185e-07	0.000892279
A3SS:Trim9-202-exon8;Trim9-206-exon8	A3SS	12:70314038-70314835/-	0.9999	0.9975	-0.0023	-6.3176	3.21951e-07	0.000892279
A3SS:Firre-210-exon7;Firre-208-exon20	A3SS	X:49662019-49662100/-	0.9992	0.9626	-0.0366	-4.8616	5.04525e-07	0.00137086
A3SS:Apbb2-202-exon6;Apbb2-203-exon6	A3SS	5:66557625-66608810/-	0.0025	0	-0.0024	-7.5585	6.61502e-07	0.00176283
A3SS:Sipa1l3-205-exon6;Sipa1l3-203-exon6	A3SS	7:29030967-29031649/-	0.0025	0.0001	-0.0023	-5.9891	7.1202e-07	0.00186165
A3SS:Elavl2-201-exon7;Elavl2-202-exon8	A3SS	4:91141805-91142377/-	0	0.0025	0.0024	8.2115	7.63902e-07	0.00196031
SE:Slc8a1-204-exon4;Slc8a1-207-int4	SE	17:81740204-81749201/-	1	0.9962	-0.0038	-7.7496	8.18974e-07	0.00206343
A3SS:Rnft2-201-exon5;Rnft2-202-exon4	A3SS	5:118375662-118380522/-	0.0074	0	-0.0073	-7.8114	9.73497e-07	0.00236669
A3SS:Zfp2-204-exon2;Zfp2-201-exon2	A3SS	11:50803229-50806935/-	0.4487	0.9988	0.5501	4.7596	9.61704e-07	0.00236669
A3SS:Hspbp1-201-exon2;Hspbp1-203-exon2	A3SS	7:4687482-4687892/-	0.003	0.0001	-0.0029	-5.5833	1.08564e-06	0.00256444
Chmp1a/ENSMUST00000000759_Intron2/anti-near	IR	8:123935838-123936954/-	0.8918	0.9504	0.0586	4.378	1.09185e-06	0.00256444
A3SS:Tmem176b-203-exon2;Tmem176b-209-exon2	A3SS	6:48815297-48817929/-	0.9999	0.9921	-0.0078	-5.7219	1.22428e-06	0.00282757
A3SS:Mon2-203-exon13;Mon2-201-exon13	A3SS	10:122867027-122868427/-	0.0025	0	-0.0024	-7.6787	1.41293e-06	0.00315798
A3SS:Hdac5-204-exon3;Hdac5-202-exon3	A3SS	11:102109314-102115559/-	0.0025	0.0001	-0.0023	-5.1684	1.40405e-06	0.00315798
A3SS:E4f1-202-exon9;E4f1-201-exon9	A3SS	17:24664526-24664919/-	0.7239	1	0.276	7.8435	1.52765e-06	0.0033602
A3SS:Mast2-201-exon29;Mast2-202-exon30	A3SS	4:116165532-116165843/-	0.9916	1	0.0083	7.8881	2.48351e-06	0.00537734
Rps7/ENSMUST00000074267_Intron5/clean	IR	12:28681774-28683766/-	0.1931	0.997	0.8039	3.1362	2.61953e-06	0.0055846
SE:Ss18-201-exon5;Ss18-202-int4	SE	18:14774181-14788083/-	0.8544	1	0.1455	6.3485	3.20309e-06	0.00672522
SE:Afap1l2-208-exon2;Afap1l2-201-int6	SE	19:56918694-56925666/-	0.0441	0.0023	-0.0418	-4.0106	4.42566e-06	0.00915345
SE:Zfp746-203-exon6;Zfp746-202-int1	SE	6:48041884-48044102/-	0.9999	0.9982	-0.0016	-5.5577	5.03529e-06	0.0102612
A3SS:Arfgap3-201-exon12;Arfgap3-202-exon12	A3SS	15:83194583-83197669/-	0.9999	0.9925	-0.0073	-5.4819	6.40306e-06	0.0128594
SE:Spock1-202-exon3;Spock1-203-int2	SE	13:57843969-58055215/-	0	0.0002	0.0002	6.986	7.00219e-06	0.0138617
A5SS:Sorbs2-202-exon16;Sorbs2-204-exon12	A5SS	8:46252836-46254001/+	0	0.0025	0.0024	7.7317	7.96565e-06	0.0155469
A3SS:Asb8-202-exon2;Asb8-201-exon2	A3SS	15:98040692-98043481/-	0.9925	0.9998	0.0074	5.3733	8.40804e-06	0.0161824
A3SS:Kazn-202-exon5;Kazn-201-exon6	A3SS	4:141874457-141878156/-	0.0007	0	-0.0006	-7.1368	1.00985e-05	0.0189107
SE:Itpr1-201-exon12;Itpr1-208-int3	SE	6:108340667-108345971/+	0.8417	0.9401	0.0984	2.1737	9.97412e-06	0.0189107
Copg2/ENSMUST00000048774_Intron23/anti-near	IR	6:30748987-30749404/-	0.0475	0.1677	0.1203	1.9448	1.08788e-05	0.0201002
A3SS:Cep295-214-exon2;Cep295-202-exon15	A3SS	9:15235007-15235444/-	0.1192	0.0006	-0.1186	-4.5412	1.1622e-05	0.021191
A3SS:Fryl-201-exon39;Fryl-217-exon13	A3SS	5:73228650-73230078/-	0.9994	1	0.0006	7.0396	1.19693e-05	0.0215406
Zc3h4/ENSMUST00000098789_Intron6/anti-near	IR	7:16156211-16156302/+	0	0.0003	0.0003	6.6387	1.3227e-05	0.0232811
Capn2/ENSMUST00000068505_Intron11/clean	IR	1:182309224-182310100/-	0.9927	1	0.0073	6.744	1.32724e-05	0.0232811
A3SS:Rfc1-202-exon25;Rfc1-201-exon25	A3SS	5:65420490-65421585/-	0.0072	0.0002	-0.007	-4.4992	1.56503e-05	0.0271091
A3SS:Rarres2-201-exon5;Rarres2-204-exon5	A3SS	6:48546994-48547177/-	0.1192	0.0019	-0.1173	-4.4626	1.74326e-05	0.0298235
AFE:Gm19872-207-exon1;Gm19872-201-exon1	AFE	8:88199589-88248363/+	0.4574	0.7414	0.284	2.521	1.78147e-05	0.0301055
A3SS:Zfp513-203-exon2;Zfp513-205-exon2	A3SS	5:31357728-31357995/-	0.1142	0	-0.1141	-6.2653	2.02074e-05	0.0337376
AFE:Ccdc120-201-exon1;Ccdc120-207-exon1	AFE	X:7604763-7616836/-	0.0015	0	-0.0014	-6.0844	2.12933e-05	0.0351273
SE:Cadps2-201-exon19;Cadps2-206-int17	SE	6:23344363-23355822/-	0	0.0003	0.0002	6.3606	2.28827e-05	0.0373053
A3SS:Hipk2-206-exon10;Hipk2-204-exon10	A3SS	6:38698530-38706855/-	0.9881	1	0.0119	6.903	2.66664e-05	0.0429682

### Sheet: 20mo
Event	Event type	Genomic region	Avg PSI (Control)	Avg PSI (CR)	deltaPSI (CR - Control)	logFC	p-value	FDR
A3SS:Npr3-201-exon7;Npr3-204-exon8	A3SS	15:11846469-11848554/-	1	0.0002	-0.9998	-14.9727	9.34938e-24	1.25949e-18
A3SS:Orc3-201-exon15;Orc3-202-exon15	A3SS	4:34578030-34579742/-	1	0.0008	-0.9992	-12.6645	7.78838e-17	5.24602e-12
A3SS:Gspt1-201-exon4;Gspt1-205-exon4	A3SS	16:11056961-11058529/-	0.0002	0.9975	0.9973	9.894	2.47572e-16	1.11171e-11
A3SS:Rad23a-202-exon7;Rad23a-201-exon7	A3SS	8:85564220-85564317/-	0	0.9655	0.9655	12.8079	1.75033e-14	5.89485e-10
A5SS:Asap1-210-exon11;Asap1-205-exon10	A5SS	15:64025702-64030766/-	1	0	-0.9999	-17.4059	2.24331e-13	6.04411e-09
A3SS:Dnmt1-201-exon5;Dnmt1-202-exon5	A3SS	9:20851848-20852668/-	0.9926	0.0089	-0.9837	-6.9446	1.47101e-12	3.30277e-08
A3SS:Rcan3-201-exon2;Rcan3-203-exon2	A3SS	4:135152754-135160922/-	0.9983	0.0026	-0.9957	-7.0352	5.10855e-12	9.83133e-08
A3SS:D430041D05Rik-206-exon7;D430041D05Rik-201-exon13	A3SS	2:104038552-104044435/-	0.9666	1	0.0333	10.346	6.53462e-11	1.10038e-06
A3SS:Nptn-201-exon6;Nptn-205-exon6	A3SS	9:58551086-58557791/+	0.9991	1	0.0009	11.2194	2.7566e-10	4.12615e-06
A3SS:Celf4-203-exon4;Celf4-202-exon4	A3SS	18:25638073-25670733/-	0	0.1192	0.1192	11.7969	6.18719e-10	8.33501e-06
A3SS:Ccdc9-205-exon3;Ccdc9-201-exon11	A3SS	7:16010033-16010126/-	0	0.1192	0.1192	10.6971	1.10807e-09	1.2837e-05
A3SS:Ncor1-209-exon3;Ncor1-202-exon19	A3SS	11:62218073-62220266/-	0.9933	1	0.0066	10.1697	1.14349e-09	1.2837e-05
A3SS:Mbd6-207-exon2;Mbd6-202-exon9	A3SS	10:127120082-127120203/-	0.9683	0.0007	-0.9676	-5.3467	2.33266e-09	2.41725e-05
SE:Robo2-201-exon7;Robo2-203-int6	SE	16:73782601-73812758/-	0.0006	0	-0.0006	-8.5402	3.29892e-09	3.17437e-05
A3SS:Ppp3cb-202-exon11;Ppp3cb-205-exon11	A3SS	14:20559566-20565590/-	1	0.9975	-0.0024	-11.4573	9.64841e-09	8.66517e-05
Gpx4/ENSMUST00000097227_Intron4/anti-near	IR	10:79890954-79891756/+	0.9906	0.9998	0.0092	6.0722	1.05475e-08	8.88064e-05
A3SS:Ric3-201-exon5;Ric3-202-exon5	A3SS	7:108647301-108653571/-	0.9695	1	0.0304	9.4216	2.35639e-08	0.000186729
A3SS:Dclk2-201-exon6;Dclk2-208-exon6	A3SS	3:86723738-86731942/-	0	0.1192	0.1192	9.5834	4.32902e-08	0.000315274
AFE:Rpl11-210-exon1;Rpl11-201-exon1	AFE	4:135780029-135780658/-	0.9376	1	0.0624	7.1232	4.44661e-08	0.000315274
A3SS:Crbn-202-exon2;Crbn-201-exon2	A3SS	6:106772956-106776951/-	0.9933	1	0.0066	9.6902	5.00632e-08	0.000337211
A3SS:Sez6l-202-exon15;Sez6l-201-exon15	A3SS	5:112573589-112574591/-	0	0.1192	0.1192	9.7951	5.76176e-08	0.000369614
A3SS:Tmem176b-203-exon2;Tmem176b-209-exon2	A3SS	6:48815297-48817929/-	0.9998	0.8808	-0.119	-5.4454	6.73208e-08	0.00041223
A3SS:Sez6l-205-exon15;Sez6l-202-exon15	A3SS	5:112573592-112574591/-	1	0.8808	-0.1192	-9.7841	1.14829e-07	0.000672569
A3SS:Elavl2-201-exon7;Elavl2-202-exon8	A3SS	4:91141805-91142377/-	0.5	0.0001	-0.4999	-6.3842	1.27023e-07	0.000712991
A3SS:Cnot1-201-exon19;Cnot1-205-exon6	A3SS	8:96481737-96482719/-	0.9933	1	0.0066	8.6963	1.325e-07	0.000713984
A3SS:Rnf25-201-exon8;Rnf25-202-exon8	A3SS	1:74634458-74634789/-	1	0.9975	-0.0024	-9.3874	1.85957e-07	0.000960194
A5SS:Cfap141-201-exon1;Gm53012-201-exon7	A5SS	3:89969240-89970515/+	0.7367	0.0007	-0.736	-4.7653	1.92446e-07	0.000960194
A3SS:Psd-202-exon7;Psd-201-exon7	A3SS	19:46309403-46310494/-	0	0.0025	0.0024	9.3878	3.81228e-07	0.00183417
A3SS:Nphp1-201-exon10;Nphp1-202-exon10	A3SS	2:127608039-127610090/-	0.8005	0.0021	-0.7984	-5.0315	4.05089e-07	0.00188176
A3SS:Ptbp2-201-exon14;Ptbp2-213-exon14	A3SS	3:119514107-119514255/-	0	0.0025	0.0024	9.4659	6.15117e-07	0.00276216
A3SS:Cpsf6-207-exon9;Cpsf6-201-exon9	A3SS	10:117192030-117194897/-	0.0067	0	-0.0066	-8.4923	7.51324e-07	0.00326497
AFE:Gas5-341-exon1;Gas5-212-exon1	AFE	1:160862028-160863321/+	0.1019	0.8747	0.7729	5.0062	8.69555e-07	0.00356624
A3SS:Acy1-201-exon2;Acy1-207-exon2	A3SS	9:106314933-106315331/-	0.0235	0.992	0.9685	4.3328	8.73599e-07	0.00356624
AFE:Cdk2ap1-202-exon1;Cdk2ap1-201-exon1	AFE	5:124488236-124492379/-	1	0.1827	-0.8172	-7.8821	1.25349e-06	0.00496654
AFE:Caln1-205-exon1;Caln1-201-exon1	AFE	5:130398476-130443597/+	0.9976	1	0.0024	7.3146	1.32655e-06	0.00510585
A5SS:Gas5-341-exon1;Gas5-220-exon1	A5SS	1:160862765-160863321/+	0.0025	0.0082	0.0058	4.0199	2.00203e-06	0.00749169
A3SS:Gemin5-201-exon19;Gemin5-202-exon19	A3SS	11:58028590-58029844/-	1	0.6556	-0.3443	-7.8207	2.27966e-06	0.00830006
A3SS:Hid1-202-exon4;Hid1-201-exon4	A3SS	11:115250635-115251147/-	0	0.0025	0.0024	8.74	2.54027e-06	0.00900551
A3SS:Tmem229b-202-exon3;Tmem229b-201-exon3	A3SS	12:79011948-79024534/-	0	0.0025	0.0024	7.8966	3.18618e-06	0.0110057
AFE:Trpm3-204-exon1;Trpm3-201-exon1	AFE	19:22425824-22674785/+	0.2352	0.0214	-0.2138	-3.2395	3.95417e-06	0.013317
A3SS:Mbd6-201-exon10;Mbd6-202-exon10	A3SS	10:127119809-127119911/-	0.5	0	-0.5	-7.6021	4.64509e-06	0.0151737
A3SS:Asah2-202-exon3;Asah2-208-exon3	A3SS	19:32038803-32078949/-	0.0281	0.9975	0.9694	4.4266	4.73073e-06	0.0151737
A3SS:Traf7-205-exon4;Traf7-209-exon4	A3SS	17:24735571-24737715/-	0	0.0107	0.0106	7.9576	4.93052e-06	0.0154467
A3SS:Slc7a4-203-exon2;Slc7a4-202-exon2	A3SS	16:17393830-17394503/-	0	0.009	0.0089	7.7636	5.36739e-06	0.0160681
A3SS:Ess2-201-exon4;Ess2-205-exon4	A3SS	16:17725784-17727768/-	0.9796	0.9999	0.0203	6.811	5.33747e-06	0.0160681
A3SS:Clock-201-exon21;Clock-204-exon19	A3SS	5:76377408-76378011/-	0.9991	0.8808	-0.1183	-6.2266	6.84053e-06	0.0200329
A3SS:Tcf3-206-exon8;Tcf3-202-exon8	A3SS	10:80254650-80255300/-	0	0.0005	0.0005	7.4018	7.92261e-06	0.0227082
A3SS:B230209E15Rik-201-exon2;B230209E15Rik-206-exon2	A3SS	7:61254445-61264907/-	0.0067	0.9975	0.9908	4.0899	8.21022e-06	0.0230423
A3SS:Fbxo11-201-exon4;Fbxo11-203-exon4	A3SS	17:88321976-88322826/-	0.9987	0.9998	0.0011	5.11	9.04064e-06	0.0248551
A3SS:Pip5k1a-205-exon2;Pip5k1a-206-exon2	A3SS	3:94990137-95013686/-	0.0067	0.9577	0.951	3.8025	9.3632e-06	0.0252271
A3SS:B230217O12Rik-201-exon3;B230217O12Rik-206-exon3	A3SS	19:57312492-57313027/-	0.9933	0.0096	-0.9837	-3.7164	9.89584e-06	0.0261394
AFE:Wtap-201-exon1;Wtap-205-exon1	AFE	17:13204841-13211195/-	0.9339	1	0.066	6.2358	1.21767e-05	0.0315456
A3SS:Reno1-201-exon2;Reno1-203-exon2	A3SS	11:120079499-120080265/-	1	0.9933	-0.0066	-7.2601	1.72216e-05	0.0437734
A3SS:Szrd1-203-exon3;Szrd1-205-exon3	A3SS	4:140846090-140847634/-	1	0.9925	-0.0075	-8.0178	1.86809e-05	0.0466033
A3SS:Atg9a-203-exon2;Atg9a-201-exon2	A3SS	1:75167522-75168467/-	0.0067	0.9975	0.9908	3.8676	1.95109e-05	0.0477889

### Sheet: 30mo
Event	Event type	Genomic region	Avg PSI (Control)	Avg PSI (CR)	deltaPSI (CR - Control)	logFC	p-value	FDR
A3SS:Orc3-201-exon15;Orc3-202-exon15	A3SS	4:34578030-34579742/-	1	0.0028	-0.9972	-12.3254	1.46328e-13	1.96718e-08
A3SS:Cc2d1a-201-exon13;Cc2d1a-202-exon12	A3SS	8:84865456-84865918/-	1	0.0025	-0.9975	-12.4372	1.66374e-12	1.11833e-07
A3SS:Gemin5-201-exon19;Gemin5-202-exon19	A3SS	11:58028590-58029844/-	0.0542	0.9993	0.9451	7.0923	6.65969e-12	2.98434e-07
AFE:Trpm3-204-exon1;Trpm3-201-exon1	AFE	19:22425824-22674785/+	0.4814	0.0529	-0.4285	-4.8893	1.00915e-11	3.39166e-07
AFE:Mctp1-202-exon1;Mctp1-204-exon1	AFE	13:76533371-76789830/+	0.752	0.3147	-0.4373	-2.6877	1.48552e-10	3.99414e-06
A3SS:Pip5k1a-205-exon2;Pip5k1a-206-exon2	A3SS	3:94990137-95013686/-	0.5	1	0.5	11.1631	1.11539e-09	2.49913e-05
AFE:Arpp21-230-exon1;Arpp21-211-exon1	AFE	9:112016835-112063377/-	0.9422	0.8177	-0.1245	-1.9508	1.51143e-09	2.90273e-05
Gpx4/ENSMUST00000097227_Intron4/anti-near	IR	10:79890954-79891756/+	0.9916	1	0.0084	8.6713	2.01526e-09	3.01025e-05
ALE:Rnf130-201-exon8;Rnf130-204-exon8	ALE	11:49986808-50009871/+	0.1955	0.0493	-0.1462	-2.2595	1.81747e-09	3.01025e-05
A3SS:Traf7-205-exon4;Traf7-209-exon4	A3SS	17:24735571-24737715/-	0.5177	0.0002	-0.5175	-6.9383	4.42985e-09	5.95531e-05
AFE:Begain-201-exon1;Begain-203-exon1	AFE	12:109018789-109034051/-	0.0778	0.0095	-0.0683	-2.5836	5.66474e-09	6.92314e-05
A3SS:Tmem176b-202-exon2;Tmem176b-204-exon3	A3SS	6:48815297-48817294/-	1	0.3347	-0.6652	-9.2005	6.62843e-09	7.42583e-05
AFE:Phactr1-214-exon1;Phactr1-205-exon1	AFE	13:42834403-42836125/+	0.474	0.774	0.2999	2.0324	7.92141e-09	8.19172e-05
SE:Dnm1-201-exon14;Dnm1-202-int13	SE	2:32210630-32213433/-	0.962	0.9974	0.0354	3.1254	1.25926e-08	0.000120921
SE:Ahi1-203-exon21;Ahi1-201-int21	SE	10:20934150-20948441/+	0.2233	0.4841	0.2608	1.6922	1.60234e-08	0.000143608
A3SS:Mrps36-203-exon3;Mrps36-202-exon3	A3SS	13:100875704-100877675/-	0.0048	0.8012	0.7964	5.0283	2.29216e-08	0.000192593
A3SS:Tcf3-206-exon8;Tcf3-202-exon8	A3SS	10:80254650-80255300/-	0.1623	0	-0.1622	-8.995	2.91737e-08	0.000230706
AFE:Arpp21-230-exon1;Arpp21-219-exon1	AFE	9:112016835-112064717/-	0.9681	0.8933	-0.0748	-1.9352	3.4016e-08	0.000254054
A3SS:Adamtsl5-204-exon2;Adamtsl5-202-exon4	A3SS	10:80181248-80181346/-	0.5	0	-0.5	-8.2992	4.57829e-08	0.00032394
AFE:Begain-206-exon1;Begain-203-exon1	AFE	12:109018789-109034051/-	0.0698	0.0146	-0.0552	-2.2325	7.16706e-08	0.000481755
AFE:Gng7-202-exon1;Gng7-201-exon1	AFE	10:80833879-80850689/-	0.0658	0.2138	0.1481	1.9967	7.6513e-08	0.000489814
AFE:Rgs8-210-exon1;Rgs8-201-exon1	AFE	1:153529102-153541581/+	0.2387	0.0576	-0.1811	-2.1392	1.20297e-07	0.000735105
Scube3/ENSMUST00000043503_Intron12/clean	IR	17:28383377-28383647/+	0.087	0.567	0.48	3.3525	1.27017e-07	0.000742417
Scube3/ENSMUST00000043503_Intron11/clean	IR	17:28383136-28383271/+	0.0134	0.5666	0.5532	3.7677	1.41156e-07	0.000790687
Scube3/ENSMUST00000043503_Intron13/clean	IR	17:28383765-28384036/+	0.0776	0.5167	0.439	3.3765	1.81004e-07	0.000973338
AFE:Syt17-201-exon1;Syt17-203-exon1	AFE	7:118042360-118047036/-	0.4627	0.7623	0.2996	1.9326	1.92595e-07	0.000995834
A3SS:Cox18-206-exon2;Cox18-201-exon2	A3SS	5:90370191-90371474/-	0.5	0.0002	-0.4998	-6.8153	2.63059e-07	0.0013098
ALE:Syngr1-202-exon4;Syngr1-201-exon4	ALE	15:79995946-80000055/+	0.108	0.0414	-0.0666	-1.5122	2.8056e-07	0.00134705
AFE:Syt2-201-exon1;Syt2-203-exon1	AFE	1:134574574-134668572/+	0.6419	0.3485	-0.2934	-1.7723	3.90785e-07	0.00181157
SE:Camk2b-209-exon13;Camk2b-204-int12	SE	11:5932759-5938100/-	1	0.9975	-0.0024	-7.2795	5.73717e-07	0.00257094
AFE:Plcb4-204-exon1;Plcb4-202-exon1	AFE	2:135583808-135647468/+	0.0113	0.0004	-0.0109	-4.9811	6.6703e-07	0.00289267
A3SS:Macroh2a1-201-exon5;Macroh2a1-204-exon5	A3SS	13:56244045-56252114/-	0	0.1192	0.1192	11.5294	7.23186e-07	0.0030382
A3SS:Rnft2-201-exon5;Rnft2-202-exon4	A3SS	5:118375662-118380522/-	0.0056	0	-0.0056	-8.8091	7.47316e-07	0.00304443
AFE:Atp9a-210-exon1;Atp9a-202-exon1	AFE	2:168552897-168575940/-	0.349	0.6693	0.3203	1.8806	8.66876e-07	0.00342763
A3SS:Pgam5-202-exon5;Pgam5-201-exon5	A3SS	5:110413509-110413605/-	0	0.1192	0.1192	10.5609	8.95493e-07	0.00343961
ALE:Tulp4-208-exon2;Tulp4-212-exon2	ALE	17:6157272-6187485/+	0.4695	0.2196	-0.2499	-1.7224	9.59698e-07	0.00358383
A3SS:Rfc1-202-exon14;Rfc1-201-exon14	A3SS	5:65436164-65436799/-	0.0003	0.3704	0.3701	6.0987	1.00933e-06	0.00366731
Chmp1a/ENSMUST00000000759_Intron2/anti-near	IR	8:123935838-123936954/-	1	0.9372	-0.0627	-8.2655	1.2195e-06	0.00431432
Copg2/ENSMUST00000048774_Intron23/anti-near	IR	6:30748987-30749404/-	0.0608	0.1565	0.0957	1.5317	1.27858e-06	0.00440737
A3SS:Nptn-201-exon6;Nptn-205-exon6	A3SS	9:58551086-58557791/+	1	0.9996	-0.0004	-10.2509	1.32658e-06	0.0044585
Syne1/ENSMUST00000215295_Intron32/known-exon	IR	10:5287334-5289224/-	0.9401	0.8147	-0.1254	-1.7426	1.3878e-06	0.0045505
SE:Car12-201-exon9;Car12-202-int8	SE	9:66661104-66670528/+	0.0635	0.0002	-0.0634	-5.0441	1.46955e-06	0.00470381
A3SS:Dmxl2-201-exon27;Dmxl2-202-exon27	A3SS	9:54303652-54305330/-	0.9933	1	0.0066	8.9911	1.51559e-06	0.00473837
SE:Srcin1-209-exon18;Srcin1-203-int18	SE	11:97409583-97413915/-	0.1386	0.0509	-0.0878	-1.5539	1.74539e-06	0.00533279
Copg2/ENSMUST00000048774_Intron22/anti-near	IR	6:30749504-30749759/-	0.0614	0.151	0.0896	1.4784	1.82067e-06	0.0054392
Krt10/ENSMUST00000103131_Intron5/anti-near	IR	11:99277575-99277823/-	0.2957	0.7287	0.433	2.3333	1.86259e-06	0.00544346
Copg2/ENSMUST00000048774_Intron21/anti-near	IR	6:30749899-30750536/-	0.1095	0.2493	0.1398	1.4119	2.45428e-06	0.00702008
ALE:Septin8-203-exon10;Septin8-204-exon10	ALE	11:53428743-53439117/+	0.2811	0.1044	-0.1767	-1.6218	2.60235e-06	0.00728852
A3SS:Foxp1-201-exon11;Foxp1-220-exon15	A3SS	6:98922385-98922494/-	0.9725	0.9995	0.027	5.5014	3.1299e-06	0.00858717
Gria1/ENSMUST00000094179_Intron13/clean	IR	11:57180322-57200594/+	0.0044	0.0258	0.0215	2.4225	3.46965e-06	0.0092801
AFE:Rgs8-203-exon1;Rgs8-201-exon1	AFE	1:153529102-153541581/+	0.1946	0.0558	-0.1388	-1.9865	3.52053e-06	0.0092801
A3SS:Apoe-205-exon2;Apoe-203-exon2	A3SS	7:19431540-19432112/-	0.9998	1	0.0001	6.4792	4.52847e-06	0.0117075
A3SS:Terf2-203-exon7;Terf2-201-exon7	A3SS	8:107803629-107806000/-	0.9933	1	0.0066	8.5607	4.63539e-06	0.0117578
Rpl37a/ENSMUST00000059980_Intron1/clean	IR	1:72750483-72750830/+	0.3359	0.5737	0.2378	1.4194	5.19907e-06	0.0129434
A3SS:Pcbp3-201-exon12;Pcbp3-203-exon15	A3SS	10:76606871-76617665/-	0.9933	1	0.0066	8.9212	5.5197e-06	0.0134918
Cfap141/ENSMUST00000238911_Intron1/known-exon	IR	3:89970191-89970515/+	0.2877	0.5744	0.2867	1.9072	5.62635e-06	0.0135069
A5SS:Cfap141-201-exon1;Gm53012-201-exon7	A5SS	3:89969240-89970515/+	0.7773	0.0265	-0.7508	-3.4821	6.39888e-06	0.0150919
Fxyd1/ENSMUST00000108110_Intron6/clean	IR	7:30751413-30751552/-	0.0111	0.0459	0.0348	2.2149	6.59832e-06	0.015294
Krt10/ENSMUST00000103131_Intron1/anti-near	IR	11:99278919-99279564/-	0.2127	0.7016	0.4889	2.4352	6.94028e-06	0.015814
Asph/ENSMUST00000038564_Intron4/clean	IR	4:9622227-9624359/-	0.6677	0.9821	0.3143	2.7528	7.14935e-06	0.0160188
AFE:Enpp2-201-exon1;Enpp2-205-exon1	AFE	15:54783095-54815943/-	0.9553	0.8736	-0.0817	-1.9681	7.98101e-06	0.0175891
A5SS:Asap1-210-exon11;Asap1-205-exon10	A5SS	15:64025702-64030766/-	0	1	0.9999	14.3875	8.88061e-06	0.0190433
A3SS:Scyl2-204-exon16;Scyl2-201-exon16	A3SS	10:89481417-89481538/-	0.0349	0.9995	0.9646	4.0988	8.92418e-06	0.0190433
SE:Sorbs1-201-exon15;Sorbs1-202-int20	SE	19:40306513-40313190/-	0.6964	0.8528	0.1564	1.3922	9.14716e-06	0.0192142
Ptpn5/ENSMUST00000033142_Intron3/clean	IR	7:46740583-46741124/-	0.3082	0.1463	-0.1619	-1.4179	1.00553e-05	0.0207968
SE:Nfasc-202-exon4;Nfasc-201-int3	SE	1:132564830-132570415/-	0.5483	0.7747	0.2264	1.4461	1.16949e-05	0.0238215
AFE:Trim2-203-exon1;Trim2-201-exon1	AFE	3:84117662-84177940/-	0.819	0.9407	0.1217	1.6879	1.25549e-05	0.0251914
A3SS:Slc38a10-201-exon16;Slc38a10-206-exon5	A3SS	11:119996860-119997259/-	0.9933	1	0.0066	8.9541	1.31148e-05	0.0259281
A3SS:Ank3-205-exon3;Ank3-230-exon3	A3SS	10:69763649-69768238/+	0.3445	0.1633	-0.1812	-1.4661	1.40939e-05	0.0274598
AFE:B230209E15Rik-236-exon1;B230209E15Rik-205-exon1	AFE	7:61185237-61264907/-	0.159	0.0319	-0.1272	-2.0372	1.51286e-05	0.0290548
Arg2/ENSMUST00000021550_Intron4/anti-near	IR	12:79196803-79197505/+	0.1051	0.4339	0.3289	2.5167	1.57193e-05	0.0297639
A3SS:Ccdc9-205-exon3;Ccdc9-201-exon11	A3SS	7:16010033-16010126/-	0	0.1192	0.1192	9.6426	1.63373e-05	0.0305044
A3SS:Vps13d-202-exon41;Vps13d-210-exon23	A3SS	4:144826638-144830183/-	0.0067	0	-0.0066	-7.3871	1.65985e-05	0.0305675
Cfap141/ENSMUST00000238911_Intron2/clean	IR	3:89970557-89971731/+	0.2934	0.5457	0.2523	1.6051	1.68349e-05	0.0305841
A3SS:Ncln-201-exon11;Ncln-204-exon3	A3SS	10:81324190-81324261/-	0.9933	0.9999	0.0066	5.8832	1.71097e-05	0.0306688
AFE:Zmynd8-206-exon1;Zmynd8-216-exon1	AFE	2:165717696-165726098/-	0.5329	0.8749	0.3421	2.3097	1.78402e-05	0.0315574
AFE:Dock9-206-exon1;Dock9-208-exon1	AFE	14:121918876-121975712/-	0.5376	0.2945	-0.2431	-1.4802	1.89337e-05	0.03281
N4bp2l1/ENSMUST00000016279_Intron1/clean	IR	5:150500233-150517728/-	0.0802	0.2034	0.1232	1.5121	1.90364e-05	0.03281
AFE:Spata6l-201-exon1;Spata6l-207-exon1	AFE	19:28941074-28944993/-	0.5159	0.9988	0.483	3.8373	2.06783e-05	0.0351886
AFE:Ahcyl2-203-exon1;Ahcyl2-214-exon1	AFE	6:29768906-29863141/+	0.0077	0.001	-0.0067	-3.4194	2.26873e-05	0.0377271
Polr2c/ENSMUST00000109521_Intron2/anti-near	IR	8:95584425-95586871/+	0.5966	0.9762	0.3797	2.6375	2.27312e-05	0.0377271
AFE:Zmynd8-213-exon1;Zmynd8-216-exon1	AFE	2:165717696-165726098/-	0.5886	0.8897	0.3011	2.1672	2.33674e-05	0.03831
A3SS:Rarres2-201-exon5;Rarres2-204-exon5	A3SS	6:48546994-48547177/-	0.0003	0.0098	0.0095	4.8118	2.43712e-05	0.0394744
AFE:Atp9a-205-exon1;Atp9a-202-exon1	AFE	2:168552897-168575940/-	0.1113	0.341	0.2297	1.96	2.70571e-05	0.04295
AFE:Tmod2-203-exon1;Tmod2-202-exon1	AFE	9:75504685-75518305/-	0.1212	0.0462	-0.075	-1.428	2.7156e-05	0.04295
SE:Slain1-203-exon3;Slain1-201-int2	SE	14:103894509-103923104/+	0.2824	0.4973	0.2149	1.3071	3.05472e-05	0.0477516
A3SS:Wdsub1-208-exon7;Wdsub1-201-exon9	A3SS	2:59692082-59692963/-	0.966	1	0.034	6.8967	3.15937e-05	0.0482651
AFE:Adgrg1-210-exon1;Adgrg1-201-exon1	AFE	8:95711286-95729066/+	0.0887	0.0005	-0.0882	-3.4649	3.13952e-05	0.0482651
SE:Kif21a-201-exon23;Kif21a-204-int22	SE	15:90843952-90849669/-	0.8608	0.9376	0.0768	1.3022	3.288e-05	0.0496658
