## Supplemental Table 7 for "Caloric restriction drives age-dependent and integrated remodeling of RNA processing and lipid composition in mouse brain"

### Sheet: 10mo
Lipid species	Class	Ionization mode	logFC (CR vs Control)	Adjusted p-value (Tukey)
PC 16:1_20:3	PC	pos	1.6039	5.32857e-08
PE 40:4	PE	neg	-1.1162	3.46032e-07
PE 16:0_21:0	PE	neg	-0.7531	5.14785e-07
PG 16:0_20:4	PG	neg	2.1437	6.2326e-07
PE 21:0_20:4	PE	neg	-0.8869	6.27646e-07
PE 44:4	PE	neg	-1.0383	1.71133e-06
Cer_NS d20:1_18:0	Cer_NS	pos	0.7354	2.38986e-06
PG 16:1_18:1	PG	neg	1.9048	2.95095e-06
PE 22:3_20:4	PE	neg	-1.0775	4.25766e-06
PE 20:1_22:3	PE	neg	-0.9663	4.80776e-06
PE 22:3_22:4	PE	neg	-0.9179	4.89842e-06
PG 18:1_20:4	PG	pos	0.6281	5.40894e-06
PE 21:0_20:3	PE	neg	-0.8419	5.50813e-06
PE 20:4_24:4	PE	neg	-1.0253	6.90793e-06
PE 40:8	PE	neg	2.1101	8.13698e-06
EtherPE 18:3e_22:6	EtherPE	neg	1.1086	8.51703e-06
PE 18:1_24:4	PE	neg	-1.0636	8.52034e-06
TG 16:0_18:0_22:6	TG	pos	0.536	1.72016e-05
PE 16:1_20:4	PE	neg	2.3582	2.02846e-05
HexCer_NDS d41:2	HexCer_NDS	neg	-0.6752	2.05867e-05
PE 21:0_18:1	PE	neg	-0.7925	2.11566e-05
PG 18:1_20:4	PG	neg	1.4983	2.96887e-05
PC 18:1_22:6	PC	pos	0.3456	3.48527e-05
SQDG 16:0_18:0	SQDG	neg	-0.828	3.78346e-05
PE 18:0_18:1	PE	neg	-0.2954	4.20313e-05
SHexCer d40:2	SHexCer	neg	-1.0292	5.1902e-05
PE 46:4	PE	neg	-0.9302	5.47177e-05
PE 18:1_20:4	PE	neg	-0.3853	5.5105e-05
PE 20:0_21:0	PE	neg	-0.8324	6.05761e-05
PI 38:5	PI	neg	1.7664	7.80171e-05
HexCer_NS d38:1	HexCer_NS	neg	-0.5126	7.86428e-05
TG 56:6	TG	pos	0.5247	0.000107073
HexCer_AP t58:2	HexCer_AP	neg	1.1599	0.000115464
LPE 18:1	LPE	neg	-0.8104	0.000156587
PE 18:2_20:4	PE	neg	1.0702	0.000187586
HexCer_NDS d40:2	HexCer_NDS	neg	-0.6351	0.000223689
PA 16:0_22:6	PA	neg	2.7635	0.000233059
GM3 d36:1	GM3	neg	-0.9886	0.000234075
PE 21:0_20:1	PE	neg	-0.8572	0.000247652
HexCer_NDS d39:1	HexCer_NDS	neg	-0.5792	0.000318911
TG 16:0_16:0_16:0	TG	pos	0.8077	0.000323749
TG 18:0_22:6_22:6	TG	pos	0.6516	0.000434058
PC 22:6_22:6	PC	pos	0.2874	0.000440753
PE 24:4_22:6	PE	neg	-0.8768	0.000448436
PC 16:0_18:2	PC	pos	0.5867	0.000458084
LPA 18:1	LPA	neg	-1.1497	0.000536072
PE 21:0_22:3	PE	neg	-0.7091	0.000811557
PE 16:0_18:1 B	PE	neg	1.2495	0.000866556
PE 24:1_24:4	PE	neg	-0.8637	0.000869411
PC 16:0_22:6	PC	pos	0.3508	0.000870985
Cer_ADS d42:0	Cer_ADS	neg	0.5264	0.000872131
TG 54:3	TG	pos	-1.5223	0.000923541
PS 36:3	PS	pos	1.394	0.000955851
PI 36:1	PI	neg	-0.5251	0.00099084
PI 36:2	PI	neg	-0.5982	0.00107794
PE 22:3_22:6	PE	neg	-0.8888	0.00114436
SHexCer d42:2	SHexCer	neg	-0.55	0.00116929
TG 52:3	TG	pos	-1.8903	0.00134407
TG 16:0_16:0_18:0	TG	pos	1.0401	0.00150597
HexCer_AP t19:1_38:1	HexCer_AP	neg	1.0051	0.0016597
LPE 20:1	LPE	neg	-0.9387	0.00179242
PE 20:3_22:6	PE	neg	1.353	0.00188311
TG 54:5	TG	pos	-1.473	0.00196065
HexCer_AP t56:2	HexCer_AP	neg	0.9697	0.00219018
FA 18:1 B	FA	neg	-0.8028	0.00220181
TG 18:1_18:2_18:2	TG	pos	-1.4617	0.00225751
PC 14:0_16:0	PC	pos	0.2789	0.00265618
TG 50:3	TG	pos	-1.8633	0.00266194
PE 22:0_18:1	PE	neg	-0.3924	0.00267161
LPE 20:4 A	LPE	pos	-0.5981	0.00281469
PE 22:6_22:6	PE	pos	0.1947	0.00291701
PI 20:1_20:4	PI	neg	-0.516	0.0031876
LPE 20:4	LPE	neg	-0.5476	0.00321003
PC 20:4_22:6	PC	pos	0.1866	0.00328416
TG 16:0_16:0_18:2	TG	pos	-1.3836	0.003355
TG 50:2	TG	pos	-1.3912	0.00359671
LPE 20:0	LPE	neg	-0.8774	0.00361427
LPE 22:1	LPE	neg	-1.2783	0.00364115
Cer_NS d18:1_18:0	Cer_NS	pos	0.3268	0.00399044
TG 16:0_16:1_18:1	TG	pos	-1.3833	0.00413363
HexCer_NS d36:1	HexCer_NS	neg	-0.5315	0.0042718
SHexCer d42:3	SHexCer	neg	-0.4856	0.00444671
LPE 18:1 B	LPE	pos	-0.806	0.00455462
PS 34:1	PS	pos	1.0039	0.00466233
HexCer_NDS d36:1	HexCer_NDS	neg	-0.5341	0.00487837
TG 52:2	TG	pos	-1.016	0.00498666
TG 16:0_18:1_18:1	TG	pos	-1.0151	0.0050467
PS 38:4	PS	neg	-0.8398	0.0051317
TG 54:6	TG	pos	0.499	0.0054204
TG 16:0_16:0_22:6	TG	pos	0.499	0.00542504
PC 15:0_16:0	PC	pos	0.3918	0.00580575
TG 60:12	TG	pos	0.467	0.0058804
SHexCer d39:1	SHexCer	neg	-0.5611	0.00590147
TG 16:0_22:6_22:6	TG	pos	0.467	0.00595671
PE 20:1_24:4	PE	neg	-0.8618	0.00595757
CL 74:8	CL	pos	0.6204	0.00604503
LPE 22:4 B	LPE	pos	-0.6339	0.00667455
EtherPE 34:1e	EtherPE	neg	-0.2819	0.00735899
TG 18:1_18:1_18:2	TG	pos	-1.8561	0.0077017
TG 54:4	TG	pos	-1.8384	0.00799001
LPE 16:0	LPE	pos	-0.7162	0.00855483
HexCer_AP t21:1_38:1	HexCer_AP	neg	0.8628	0.00873264
SHexCer d41:2	SHexCer	neg	-0.671	0.00902953
HexCer_NDS d43:2	HexCer_NDS	neg	-0.4048	0.00917617
PS 16:0_20:4	PS	neg	-0.524	0.00935148
TG 16:0_18:0_18:0	TG	pos	0.5875	0.0100503
TG 48:1	TG	pos	-0.7688	0.0101564
PS 18:0_22:4	PS	pos	-0.3523	0.0105761
PS 18:0_20:4	PS	neg	-0.3375	0.0108535
FA 20:1 B	FA	neg	-0.7443	0.0110818
FA 22:4 B	FA	neg	-0.7224	0.011259
PC 16:0_16:1	PC	pos	0.293	0.0122058
PE 16:0_20:4	PE	neg	-0.3538	0.0137219
TG 16:0_16:1_16:1	TG	pos	-1.0889	0.0143079
PE 18:2_20:4	PE	pos	1.0001	0.0145802
PE 21:0_22:6	PE	neg	-0.7836	0.0153452
FA 16:0 A	FA	neg	-0.6595	0.015852
LPE 22:4	LPE	neg	-0.6313	0.0171057
LPE 18:0	LPE	neg	-0.3826	0.0195158
TG 16:1_18:1_18:2	TG	pos	-1.8206	0.0206038
HexCer_NDS d41:1	HexCer_NDS	neg	-0.2958	0.0207177
PI 18:0_20:4	PI	neg	-0.4106	0.0214109
PC 18:2_22:6	PC	pos	0.3709	0.023602
PE 20:4_22:6	PE	pos	0.3161	0.0245619
PE 16:0_16:1	PE	neg	-0.3632	0.0256518
PC 42:9	PC	pos	0.6259	0.0259653
PC 16:0_16:0	PC	neg	-1.7657	0.0279994
Cer_AS d26:1_16:0	Cer_AS	neg	0.9105	0.0281387
SHexCer d40:1	SHexCer	neg	-0.4641	0.0285518
PC 17:0_20:4	PC	pos	0.5843	0.0288312
PS 18:0_22:4	PS	neg	-0.3588	0.029034
LPE 22:6	LPE	neg	-0.635	0.0305078
LPE 22:6 B	LPE	pos	-0.401	0.0310917
PC 16:0_20:3	PC	pos	0.6685	0.0326228
PS 17:0_22:6	PS	pos	0.3536	0.0327131
LPE 20:1 B	LPE	pos	-0.442	0.0377612
PS 18:0_18:1	PS	neg	-0.3916	0.0392328
TG 52:4	TG	pos	-1.518	0.0396388
PS 38:2	PS	neg	-0.3937	0.0411085
PC 18:1_18:2	PC	neg	-1.1027	0.0433063
PC 18:0_20:3	PC	neg	-0.7227	0.0444434
EtherPE 16:2e_22:6	EtherPE	neg	0.6057	0.0469726
LPG 18:1	LPG	neg	-0.535	0.0478113
EtherPE 18:0e_20:1	EtherPE	neg	-0.4627	0.0495816
HexCer_AP t19:1_35:1	HexCer_AP	neg	0.5403	0.0497397

### Sheet: 20mo
Lipid species	Class	Ionization mode	logFC (CR vs Control)	Adjusted p-value (Tukey)
PC 16:1_20:3	PC	pos	1.5554	9.40356e-08
PG 16:0_20:4	PG	neg	2.1	8.90345e-07
SHexCer d40:2	SHexCer	neg	-1.3163	1.05771e-06
PE 16:0_21:0	PE	neg	-0.7213	1.08666e-06
PE 21:0_18:1	PE	neg	-0.9196	1.96917e-06
EtherPE 18:3e_22:6	EtherPE	neg	1.1716	3.5021e-06
PE 21:0_20:4	PE	neg	-0.7767	5.78759e-06
PG 18:1_20:4	PG	pos	0.6054	9.70636e-06
HexCer_NDS d40:2	HexCer_NDS	neg	-0.7769	1.23171e-05
HexCer_NDS d41:2	HexCer_NDS	neg	-0.6754	2.04889e-05
PC 22:6_22:6	PC	pos	0.3514	2.77271e-05
PE 20:0_21:0	PE	neg	-0.8755	2.8923e-05
SHexCer d41:2	SHexCer	neg	-1.0726	3.2396e-05
SQDG 16:0_18:0	SQDG	neg	-0.8213	4.26012e-05
SHexCer d39:1	SHexCer	neg	-0.8407	4.32029e-05
PG 16:1_18:1	PG	neg	1.6003	4.43267e-05
PE 21:0_20:1	PE	neg	-0.9624	5.01546e-05
LPE 20:4 A	LPE	pos	-0.805	7.05277e-05
PS 36:3	PS	pos	1.6674	9.54036e-05
PC 16:0_18:2	PC	pos	0.6596	9.71764e-05
PC 18:1_22:6	PC	pos	0.317	0.000119405
PE 40:8	PE	neg	1.747	0.000132302
PC 16:0_22:6	PC	pos	0.4027	0.000150397
PG 22:6_22:6	PG	neg	0.4862	0.000154597
LPE 18:1	LPE	neg	-0.8011	0.000182966
LPE 18:1 B	LPE	pos	-1.057	0.000192239
LPE 20:1	LPE	neg	-1.1261	0.000194046
PE 18:1_24:4	PE	neg	-0.8553	0.000203801
PI 36:1	PI	neg	-0.5943	0.000210812
PE 40:4	PE	neg	-0.7387	0.000214956
PC 20:4_22:6	PC	pos	0.2322	0.000251743
PE 18:0_20:1	PE	pos	-0.7808	0.000269599
HexCer_NDS d43:2	HexCer_NDS	neg	-0.5548	0.000281828
SHexCer d40:1	SHexCer	neg	-0.7239	0.000309731
PI 38:5	PI	neg	1.5929	0.000315145
LPE 18:0	LPE	pos	-0.4357	0.000323729
PE 22:6_22:6	PE	pos	0.2344	0.000333751
PE 44:4	PE	neg	-0.728	0.000337685
PG 18:1_20:4	PG	neg	1.238	0.000411125
PE 20:1_22:3	PE	neg	-0.7022	0.000473932
PE 18:0_18:1	PE	neg	-0.2466	0.000485616
SHexCer d42:2	SHexCer	neg	-0.5782	0.00064651
HexCer_NS d18:1_18:1	HexCer_NS	pos	-0.7088	0.000690069
LPE 22:1	LPE	neg	-1.4526	0.000885174
FA 20:1 B	FA	neg	-0.95	0.000886258
EtherPE 18:2e_22:1	EtherPE	neg	-0.4484	0.00102791
PE 18:0_20:1	PE	neg	-0.5653	0.00114904
PS 38:2	PS	neg	-0.5799	0.00115513
LPE 20:1 A	LPE	pos	-1.4684	0.00146007
PC 18:2_22:6	PC	pos	0.4941	0.00154467
HexCer_NDS d40:1	HexCer_NDS	neg	-0.4544	0.00158521
HexCer_NS d40:1	HexCer_NS	neg	-0.4544	0.00158521
HexCer_NDS d41:1	HexCer_NDS	neg	-0.3822	0.00180329
HexCer_NS d38:1	HexCer_NS	neg	-0.399	0.0018444
SHexCer d18:1_24:1	SHexCer	pos	-0.771	0.00185183
HexCer_NDS d42:2	HexCer_NDS	neg	-0.621	0.00186539
HexCer_NS d42:2	HexCer_NS	neg	-0.621	0.00186539
BMP 22:6_22:6	BMP	pos	0.2973	0.00188579
PE 46:4	PE	neg	-0.7037	0.00191115
PS 18:0_20:1	PS	neg	-0.8338	0.0019445
SHexCer d42:3	SHexCer	neg	-0.5245	0.00198002
PS 18:1_20:1	PS	neg	-0.6647	0.00253627
PA 16:0_18:1	PA	neg	-1.0788	0.00278033
PS 18:0_18:1	PS	neg	-0.5284	0.00283316
TG 18:0_22:6_22:6	TG	pos	0.5508	0.00301626
PA 16:0_20:4	PA	neg	-0.6059	0.00311807
PE 21:0_20:3	PE	neg	-0.5228	0.00316809
PC 18:0_20:3	PC	neg	-0.9741	0.00345678
HexCer_AP t58:3	HexCer_AP	neg	-0.9744	0.00352606
PE 18:2_20:4	PE	neg	0.8331	0.00362627
SHexCer d43:2	SHexCer	neg	-0.8413	0.00364762
PE 21:0_22:3	PE	neg	-0.6163	0.00383651
CL 74:8	CL	pos	0.6482	0.00391597
PE 18:1_20:1	PE	neg	-0.6555	0.00419833
TG 16:0_22:6_22:6	TG	pos	0.4816	0.00440299
TG 60:12	TG	pos	0.4804	0.00445349
PS 17:0_22:6	PS	pos	0.4424	0.0047408
PS 18:0_20:4	PS	neg	-0.3663	0.00503709
PS 18:0_22:4	PS	pos	-0.379	0.00533887
PA 18:1_20:4	PA	neg	-1.2331	0.00535589
LPE 20:1 B	LPE	pos	-0.5568	0.00540324
SHexCer d41:1	SHexCer	neg	-0.6285	0.00561746
PE 20:1_24:4	PE	neg	-0.8604	0.0060514
PC 16:1_22:6	PC	pos	0.4722	0.00663848
PG 20:4_22:6	PG	neg	0.4126	0.00691513
PS 18:0_20:1	PS	pos	-0.4819	0.007297
HexCer_NS d18:1_24:2	HexCer_NS	pos	-0.7851	0.00758077
PE 20:4_22:6	PE	pos	0.3617	0.00778073
PE 18:2_20:4	PE	pos	1.072	0.00785525
TG 16:0_20:4_22:6	TG	pos	0.4593	0.00790665
PG 40:8	PG	neg	0.4088	0.00791314
HexCer_NDS d39:1	HexCer_NDS	neg	-0.4313	0.00829777
PE 16:1_20:4	PE	neg	1.4284	0.00912756
PE 20:4_24:4	PE	neg	-0.5777	0.00939071
LPE 22:4 B	LPE	pos	-0.6078	0.00986076
LPE 22:4 A	LPE	pos	-0.813	0.00991375
EtherPE 18:2e_20:1	EtherPE	neg	-0.5901	0.00994118
PE 18:1_18:2	PE	neg	0.5069	0.010184
FA 18:1 B	FA	neg	-0.6766	0.0118037
PS 18:0_18:1	PS	pos	-0.5917	0.0121447
LPC 18:1/0:0	LPC	pos	-0.569	0.0121607
MGDG 16:0_18:0	MGDG	neg	-0.4866	0.0126866
PE 16:0_20:3	PE	neg	0.4282	0.0129535
TG 16:0_18:0_22:6	TG	pos	0.3083	0.0131112
EtherPE 16:2e_22:6	EtherPE	neg	0.7127	0.0135
EtherPE 18:1e_20:1	EtherPE	neg	-0.3522	0.0136499
EtherPE 44:11e	EtherPE	neg	-0.7006	0.0140405
EtherPE 32:2e	EtherPE	neg	-0.6223	0.0159
LPA 20:1	LPA	neg	-1.5044	0.0177291
ACar 14:0	ACar	pos	-0.5765	0.0180929
PS 18:0_22:4	PS	neg	-0.3762	0.0200974
PE 22:3_22:4	PE	neg	-0.4628	0.0202185
LPE 22:4	LPE	neg	-0.6146	0.0212646
HexCer_NDS d40:0	HexCer_NDS	neg	-0.5278	0.0221297
LPG 18:1	LPG	neg	-0.594	0.0222624
FA 22:4 B	FA	neg	-0.6569	0.024771
LPC 18:0/0:0	LPC	pos	-0.3931	0.0251856
LPA 18:1	LPA	neg	-0.7771	0.0265823
EtherPE 18:2e_16:1	EtherPE	neg	-0.3154	0.0266418
EtherPE 18:2e_18:1	EtherPE	neg	-0.3294	0.0276107
Cer_NS d20:1_18:0	Cer_NS	pos	0.3394	0.0286106
SHexCer d44:2	SHexCer	neg	-0.5512	0.0297438
LPE 20:4	LPE	neg	-0.4229	0.0317695
PC 18:0_22:5	PC	pos	0.3379	0.0322286
HexCer_NDS d42:1	HexCer_NDS	neg	-0.3259	0.0341283
HexCer_NDS d24:0_18:1	HexCer_NDS	neg	-0.3259	0.0342119
LPC 20:1/0:0	LPC	pos	-0.4873	0.0361962
PE 21:0_22:0	PE	neg	-0.6884	0.0365563
EtherPE 18:2e_22:4	EtherPE	neg	-0.815	0.0368767
PC 26:2_26:4	PC	pos	0.5986	0.04147
PC 16:0_20:3	PC	pos	0.6375	0.0455954
HexCer_NS d18:1_18:0	HexCer_NS	pos	-0.7504	0.0463791
EtherPE 18:0e_20:1	EtherPE	neg	-0.4666	0.0468615
DGTS 14:1_24:1	DGTS	pos	-0.9379	0.0474415

### Sheet: 30mo
Lipid species	Class	Ionization mode	logFC (CR vs Control)	Adjusted p-value (Tukey)
PG 16:0_20:4	PG	neg	2.5094	3.5832e-08
PC 16:1_20:3	PC	pos	1.4314	4.20121e-07
SQDG 16:0_18:0	SQDG	neg	-1.0868	4.6296e-07
PG 16:1_18:1	PG	neg	2.093	5.95942e-07
PE 40:8	PE	neg	2.4016	9.60783e-07
SHexCer d40:2	SHexCer	neg	-1.2543	2.38729e-06
EtherPE 18:3e_22:6	EtherPE	neg	1.1886	2.76025e-06
PE 16:0_21:0	PE	neg	-0.6802	2.9136e-06
PG 18:1_20:4	PG	pos	0.6191	6.82404e-06
PG 18:1_20:4	PG	neg	1.6474	6.87379e-06
PC 18:2_22:6	PC	pos	0.7123	1.11483e-05
PI 38:5	PI	neg	2.0032	1.20488e-05
HexCer_NDS d41:2	HexCer_NDS	neg	-0.6872	1.57419e-05
PE 21:0_18:1	PE	neg	-0.799	1.86957e-05
PC 18:1_22:6	PC	pos	0.3507	2.8011e-05
EtherPE 18:1e_21:1	EtherPE	neg	-0.7016	2.91289e-05
PE 20:3_22:6	PE	neg	1.8512	3.24226e-05
SHexCer d42:2	SHexCer	neg	-0.7094	4.15748e-05
HexCer_NDS d40:2	HexCer_NDS	neg	-0.7111	4.66402e-05
HexCer_NDS d41:1	HexCer_NDS	neg	-0.5049	5.11433e-05
HexCer_NDS d43:2	HexCer_NDS	neg	-0.623	5.76141e-05
HexCer_NS d38:1	HexCer_NS	neg	-0.5235	5.83355e-05
PE 16:1_20:4	PE	neg	2.191	6.00866e-05
PE 22:6_22:6	PE	pos	0.2606	8.02986e-05
SHexCer d40:1	SHexCer	neg	-0.7813	0.000111711
PE 20:0_21:0	PE	neg	-0.7731	0.000169128
PE 18:2_20:4	PE	neg	1.0658	0.000198196
PE 16:0_20:3	PE	neg	0.6212	0.000222431
EtherPE 18:1e_20:1	EtherPE	neg	-0.5122	0.000233505
HexCer_NDS d39:1	HexCer_NDS	neg	-0.591	0.000245547
TG 18:0_22:6_22:6	TG	pos	0.6687	0.000311955
PS 17:0_22:6	PS	pos	0.557	0.000344349
TG 16:0_18:0_22:6	TG	pos	0.4322	0.000353472
PE 18:0_18:1	PE	neg	-0.2527	0.000356314
HexCer_NDS d40:1	HexCer_NDS	neg	-0.5146	0.000356377
HexCer_NS d40:1	HexCer_NS	neg	-0.5146	0.000356377
MGDG 16:0_18:0	MGDG	neg	-0.6765	0.000374888
PE 21:0_20:1	PE	neg	-0.8255	0.000402666
PE 24:0_18:1	PE	neg	-0.5414	0.000464972
PI 36:1	PI	neg	-0.5504	0.000562485
PC 20:4_22:6	PC	pos	0.2178	0.000568571
PE 16:0_18:1 B	PE	neg	1.2802	0.000647385
PG 22:6_22:6	PG	neg	0.4246	0.000866168
PE 18:2_20:4	PE	pos	1.3092	0.000955382
PE 18:0_20:1	PE	neg	-0.5679	0.00109138
PC 22:6_22:6	PC	pos	0.2657	0.00113596
Cer_BDS d23:0_16:0	Cer_BDS	neg	-0.6093	0.00125295
HexCer_NS d36:1	HexCer_NS	neg	-0.595	0.00126579
SHexCer d41:2	SHexCer	neg	-0.8095	0.00131254
GM3 d36:1	GM3	neg	-0.8545	0.00139914
HexCer_NS d18:1_18:1	HexCer_NS	pos	-0.6652	0.00145085
PG 20:4_22:6	PG	neg	0.4762	0.00156546
SHexCer d39:1	SHexCer	neg	-0.6347	0.00163024
HexCer_NDS d42:1	HexCer_NDS	neg	-0.4535	0.00163729
HexCer_NDS d24:0_18:1	HexCer_NDS	neg	-0.4536	0.0016375
HexCer_NDS d36:1	HexCer_NDS	neg	-0.5912	0.00167029
EtherPE 36:1e	EtherPE	neg	-0.6762	0.00169211
SHexCer d42:3	SHexCer	neg	-0.5277	0.00184848
PC 16:0_22:6	PC	pos	0.3231	0.00221522
PC 16:0_18:2	PC	pos	0.5121	0.00224163
PE 38:3	PE	pos	-1.1596	0.00238424
EtherPE 18:0e_20:1	EtherPE	neg	-0.6526	0.00254049
PC 15:0_16:0	PC	pos	0.4239	0.00260791
CL 74:8	CL	pos	0.6738	0.00261454
HexCer_NDS d40:0	HexCer_NDS	neg	-0.6637	0.00265438
TG 56:6	TG	pos	0.4019	0.00278703
EtherPE 18:2e_18:1	EtherPE	neg	-0.4236	0.0028395
HexCer_AP t58:3	HexCer_AP	neg	-0.9919	0.00293035
LPE 20:0	LPE	neg	-0.8951	0.00293545
PA 16:0_22:6	PA	neg	2.2156	0.003165
PC 16:0_20:3	PC	pos	0.8664	0.00329866
HexCer_NS d43:1	HexCer_NS	neg	-0.4079	0.00330128
FA 16:0 A	FA	neg	-0.7788	0.00333785
FA 20:1 B	FA	neg	-0.8259	0.00412676
PE 22:0_18:1	PE	neg	-0.376	0.00415691
PE 20:4_22:6	PE	pos	0.3845	0.0042969
Cer_AS d42:2	Cer_AS	neg	-0.562	0.00434546
SHexCer d18:1_24:1	SHexCer	pos	-0.7072	0.00459626
TG 16:0_20:4_22:6	TG	pos	0.4857	0.00460909
PC 14:0_16:0	PC	pos	0.2639	0.00470694
EtherPE 18:2e_20:1	EtherPE	neg	-0.6319	0.00521602
TG 60:12	TG	pos	0.4711	0.00540845
TG 16:0_22:6_22:6	TG	pos	0.4704	0.00555297
DG 18:0_18:1	DG	pos	-0.8445	0.0060464
PE 23:0_18:1	PE	neg	-0.5642	0.00619513
PS 38:4	PS	neg	-0.8179	0.0066291
HexCer_NS d42:3	HexCer_NS	neg	-0.3446	0.00663359
PA 16:0_16:0	PA	neg	-0.727	0.00700439
PE 21:0_20:4	PE	neg	-0.4466	0.00702878
PI 36:2	PI	neg	-0.4976	0.00747028
LPE 18:1	LPE	neg	-0.5761	0.00775026
EtherPE 18:1e_18:1	EtherPE	neg	-0.463	0.00815133
EtherPE 18:2e_22:1	EtherPE	neg	-0.3679	0.00817165
HexCer_NDS d42:2	HexCer_NDS	neg	-0.5366	0.00821889
HexCer_NS d42:2	HexCer_NS	neg	-0.5366	0.00821889
EtherPE 18:1e_20:0	EtherPE	neg	-0.5087	0.00831503
LPE 20:1 B	LPE	pos	-0.5281	0.00891891
EtherPE 18:2e_16:1	EtherPE	neg	-0.3579	0.00925087
LPE 20:1	LPE	neg	-0.7976	0.00928368
ACar 18:0	ACar	pos	-0.4131	0.00931422
SM d42:1	SM	neg	-0.6661	0.0105892
PC 18:1_18:2	PC	pos	1.2276	0.0106454
EtherPE 18:2e_19:1	EtherPE	neg	-0.666	0.0108602
PS 18:0_22:4	PS	pos	-0.3508	0.0109795
EtherPE 44:11e	EtherPE	neg	-0.7112	0.0123336
HexCer_NDS d18:0_24:0	HexCer_NDS	neg	-0.6185	0.0131133
PG 40:8	PG	neg	0.3825	0.0143072
PS 36:3	PS	pos	1.0654	0.0145309
EtherPE 18:1e_22:1	EtherPE	neg	-0.4574	0.0149565
HexCer_NDS d44:2	HexCer_NDS	neg	-0.391	0.0184325
TG 16:0_18:1_22:6	TG	pos	0.4296	0.019181
PS 22:0_18:1	PS	neg	-0.5486	0.0193116
ACar 20:4	ACar	pos	-0.4562	0.020041
LPE 18:0	LPE	pos	-0.2929	0.0203019
TG 16:0_16:0_22:6	TG	pos	0.4299	0.0204295
TG 54:6	TG	pos	0.4299	0.0204304
HexCer_NS d44:1	HexCer_NS	neg	-0.3354	0.0209116
PE 18:1_18:2	PE	neg	0.4651	0.0210943
PS 18:1_20:4	PS	pos	1.1751	0.0221204
PS 18:0_18:1	PS	neg	-0.4226	0.0222229
SHexCer d43:2	SHexCer	neg	-0.6879	0.0225969
EtherPE 16:1e_18:1	EtherPE	neg	-0.3898	0.0233298
PC 18:2_20:4	PC	pos	0.6401	0.0255023
HexCer_NDS d44:1	HexCer_NDS	neg	-0.3361	0.0262025
PS 18:0_20:1	PS	neg	-0.6292	0.0266109
BMP 22:6_22:6	BMP	pos	0.2236	0.0266935
LPC 18:0/0:0	LPC	pos	-0.3897	0.0269152
TG 56:7	TG	pos	0.4412	0.0272123
SHexCer d42:0	SHexCer	neg	-0.524	0.0291522
PI 18:0_22:6	PI	neg	0.6156	0.0332596
FA 18:1 B	FA	neg	-0.5945	0.0333328
PE 21:0_22:0	PE	neg	-0.6969	0.0334721
PI 16:0_22:4	PI	neg	0.7892	0.0348623
PC 16:0_18:1	PC	pos	-1.3172	0.0368931
PS 22:6_22:6	PS	pos	0.2772	0.0397055
PE 44:4	PE	neg	-0.4349	0.0494312
LPE 20:1 A	LPE	pos	-0.989	0.0498884
