## Supplemental Table 8 for "Caloric restriction drives age-dependent and integrated remodeling of RNA processing and lipid composition in mouse brain"

### Sheet: Transcript-Lipid
Sample	Diet	Age (mo)	Transcript comp1	Lipid comp1	Transcript comp2	Lipid comp2	Transcript comp3	Lipid comp3
C10mo1	Control	10	-2.4821	-1.6355	3.0419	0.5742	-0.6529	-1.2602
C10mo2	Control	10	-0.405	-0.9294	0.7383	0.8811	-2.6009	-1.1636
C10mo3	Control	10	-0.9131	-0.8851	0.2825	0.6974	1.6273	-0.8438
C10mo4	Control	10	-0.3416	-0.8134	-1.3102	1.0781	0.9339	-0.3603
C10mo5	Control	10	-1.3461	-1.4417	0.5077	0.4307	-0.6802	-0.6406
R10mo1	CR	10	0.5287	0.3038	-0.2201	-1.4589	0.0119	-1.0559
R10mo2	CR	10	0.6863	0.5364	0.5515	-1.0455	0.6624	-1.4361
R10mo3	CR	10	1.0105	0.111	-0.1143	-1.1483	-0.5562	-1.3428
R10mo4	CR	10	0.9779	0.8618	0.8181	0.5561	0.3948	-1.4327
R10mo5	CR	10	0.7439	1.0474	0.6929	0.0469	-0.1395	-1.2116
C20mo1	Control	20	-0.0919	-1.5695	1.7315	0.0155	1.7522	-0.2235
C20mo2	Control	20	-1.0823	-0.071	0.7082	-2.7683	-1.0818	0.8589
C20mo3	Control	20	-1.3752	-0.5403	-0.6717	0.7564	2.1001	-0.0432
C20mo4	Control	20	-0.2955	-0.62	-0.6492	0.3216	0.6623	-0.0139
C20mo5	Control	20	-1.518	-0.8435	-1.6959	0.3814	-1.8497	-0.1018
R20mo1	CR	20	1.1264	0.8136	-0.2062	-0.0112	-0.5697	0.2993
R20mo2	CR	20	1.2801	1.353	0.158	1.2917	-0.2123	0.3523
R20mo3	CR	20	0.6863	1.1332	0.2169	0.2402	0.418	-0.4508
R20mo4	CR	20	0.7813	1.3038	0.2049	0.4696	0.7023	-0.7785
R20mo5	CR	20	0.8573	1.2739	0.748	-0.3397	0.4849	-0.6079
C30mo1	Control	30	-0.43	-0.6163	-0.0832	0.5612	0.4228	2.2492
C30mo2	Control	30	-0.9729	-0.8869	-1.3467	0.0492	0.2583	1.283
C30mo3	Control	30	-0.2788	-0.8385	-2.1687	0.8836	0.2864	1.3229
C30mo4	Control	30	-0.8056	-0.9676	-0.2712	-0.2627	0.9698	0.8247
C30mo5	Control	30	-1.2234	-1.1082	-1.0509	-1.1729	-0.6569	1.01
R30mo1	CR	30	0.9722	0.9509	0.0102	-0.2508	-0.058	0.9693
R30mo2	CR	30	1.1785	1.3729	-0.1992	0.2384	-0.6813	1.0919
R30mo3	CR	30	1.1959	1.8095	0.1349	2.1145	-0.6795	1.2653
R30mo4	CR	30	0.5705	0.2919	-0.8713	-1.9054	-0.8853	0.7022
R30mo5	CR	30	0.9659	0.6037	0.3133	-1.2239	-0.383	0.7384

### Sheet: Transcript-Splicing
Sample	Diet	Age (mo)	Transcript comp1	Splicing comp1	Transcript comp2	Splicing comp2	Transcript comp3	Splicing comp3
C10mo1	Control	10	-2.63	-3.794	-2.832	0.2021	0.2147	-3.4586
C10mo2	Control	10	-0.4843	0.9112	-1.0131	-1.1454	2.9154	-0.2926
C10mo3	Control	10	-1.0099	-0.9128	0.1599	0.106	-1.5448	0.8069
C10mo4	Control	10	-0.4087	0.2391	1.5575	-0.9552	-0.4181	0.0789
C10mo5	Control	10	-1.4385	-1.2586	-0.5286	-0.7933	0.1573	0.4581
R10mo1	CR	10	0.4709	-0.2901	0.1549	1.3696	-0.6822	0.6723
R10mo2	CR	10	0.6212	-0.9672	-0.4802	2.0767	-1.3544	0.415
R10mo3	CR	10	0.959	1.3512	-0.0134	0.3968	0.5499	-1.7789
R10mo4	CR	10	0.9138	-0.1083	-0.8048	1.4833	-0.8768	-0.5315
R10mo5	CR	10	0.6817	-0.3156	-0.7532	1.6166	-0.5304	1.4584
C20mo1	Control	20	-0.1854	-0.2967	-1.2988	-0.3131	-1.3304	-0.3202
C20mo2	Control	20	-1.17	-0.5682	-0.755	-0.8054	0.8941	0.7787
C20mo3	Control	20	-1.4643	-0.9362	1.211	-1.5231	-1.4929	1.1341
C20mo4	Control	20	-0.3629	0.5133	0.8729	-0.6537	0.0281	-0.8841
R20mo1	CR	20	1.0803	1.5474	0.0681	-0.4071	0.8335	-0.8839
R20mo2	CR	20	1.2306	1.0982	-0.2377	0.1663	0.3495	-0.6061
R20mo3	CR	20	0.622	-0.3907	-0.1772	1.5484	-1.0324	1.3595
R20mo4	CR	20	0.716	0.0221	-0.0888	1.3236	-0.9903	0.6064
R20mo5	CR	20	0.7956	0.1284	-0.688	0.8953	-0.6736	0.0985
C30mo2	Control	30	-1.0403	-0.6718	1.4805	-1.4215	0.1095	0.5463
C30mo3	Control	30	-0.3359	0.5105	2.2918	-1.6203	0.4979	-0.0722
C30mo4	Control	30	-0.8858	-0.6777	0.6122	-1.2051	-0.2401	0.7791
C30mo5	Control	30	-1.3002	-0.9238	1.1224	-1.2355	1.2281	1.1611
R30mo1	CR	30	0.9162	1.0025	-0.0132	0.3734	0.2221	0.0906
R30mo2	CR	30	1.1297	1.4363	0.0782	-0.0629	0.9879	-0.8783
R30mo3	CR	30	1.1465	1.4841	-0.2662	0.0479	0.7801	0.2025
R30mo4	CR	30	0.5227	0.928	0.7162	-0.0913	0.9589	-0.0218
R30mo5	CR	30	0.91	0.9395	-0.3756	0.6269	0.4395	-0.9179

### Sheet: Lipid-Splicing
Sample	Diet	Age (mo)	Lipid comp1	Splicing comp1	Lipid comp2	Splicing comp2	Lipid comp3	Splicing comp3
C10mo1	Control	10	-1.6522	-3.794	0.6793	0.2021	-1.2083	-3.4586
C10mo2	Control	10	-0.9458	0.9112	0.9415	-1.1454	-0.9733	-0.2926
C10mo3	Control	10	-0.9063	-0.9128	0.7656	0.106	-0.5146	0.8069
C10mo4	Control	10	-0.8341	0.2391	1.1288	-0.9552	-0.1963	0.0789
C10mo5	Control	10	-1.4696	-1.2586	0.5345	-0.7933	-0.3695	0.4581
R10mo1	CR	10	0.2053	-0.2901	-1.3624	1.3696	-0.9924	0.6723
R10mo2	CR	10	0.4365	-0.9672	-0.9684	2.0767	-1.5997	0.415
R10mo3	CR	10	0.0301	1.3512	-1.0612	0.3968	-1.4178	-1.7789
R10mo4	CR	10	0.7976	-0.1083	0.5633	1.4833	-1.6449	-0.5315
R10mo5	CR	10	0.9726	-0.3156	0.0572	1.6166	-1.3062	1.4584
C20mo1	Control	20	-1.5977	-0.2967	0.1197	-0.3131	-0.2129	-0.3202
C20mo2	Control	20	-0.1721	-0.5682	-2.6781	-0.8054	0.8548	0.7787
C20mo3	Control	20	-0.561	-0.9362	0.7918	-1.5231	0.0787	1.1341
C20mo4	Control	20	-0.6589	0.5133	0.3756	-0.6537	0.218	-0.8841
R20mo1	CR	20	0.75	1.5474	-0.0203	-0.4071	0.3596	-0.8839
R20mo2	CR	20	1.3091	1.0982	1.229	0.1663	0.345	-0.6061
R20mo3	CR	20	1.0587	-0.3907	0.2331	1.5484	-0.3928	1.3595
R20mo4	CR	20	1.2354	0.0221	0.4497	1.3236	-0.7889	0.6064
R20mo5	CR	20	1.2029	0.1284	-0.3462	0.8953	-0.4862	0.0985
C30mo2	Control	30	-0.9081	-0.6718	0.0909	-1.4215	1.4537	0.5463
C30mo3	Control	30	-0.8434	0.5105	0.9085	-1.6203	1.6259	-0.0722
C30mo4	Control	30	-1.0052	-0.6777	-0.1903	-1.2051	1.019	0.7791
C30mo5	Control	30	-1.1544	-0.9238	-1.0805	-1.2355	1.0982	1.1611
R30mo1	CR	30	0.8834	1.0025	-0.2694	0.3734	1.1794	0.0906
R30mo2	CR	30	1.3123	1.4363	0.1847	-0.0629	1.221	-0.8783
R30mo3	CR	30	1.7812	1.4841	1.9804	0.0479	1.4506	0.2025
R30mo4	CR	30	0.2021	0.928	-1.8468	-0.0913	0.5958	-0.0218
R30mo5	CR	30	0.5314	0.9395	-1.2099	0.6269	0.604	-0.9179
